# Biological Features Underlying Factor-Specific Predictability of Cross-Species Regulatory Occupancy

**DOI:** 10.64898/2026.04.14.718438

**Authors:** Yiman Wang, Guifen Liu, Yucheng Wang, Yong Zhang

## Abstract

Genome-wide maps of transcriptional and chromatin regulatory factor occupancy remain unevenly available across species, motivating computational approaches that leverage data from one species to predict regulatory occupancy in another. However, cross-species prediction performance varies substantially among regulatory factors, and the biological basis of this variability remains poorly understood. Here, we systematically evaluated cross-species predictability using 425 matched human–mouse ChIP-seq dataset pairs covering 137 regulatory factors. We identified diverse biological features associated with cross-species predictability, including motif architecture, evolutionary conservation, genomic context, and protein biophysical properties. These features collectively captured factor-specific differences in predictability and enabled accurate estimation of the probability that a regulatory-factor dataset is highly predictable across species. We further found that incorporating conservation-related information generally improved cross-species prediction, whereas additional regulatory context improved prediction for a subset of factors with weak or absent motif signals. Together, our study reveals a biological basis for factor-specific variation in cross-species regulatory occupancy prediction and provides a systematic framework for identifying factors amenable to cross-species prediction and determining when additional regulatory information is most informative.
