## Supplementary_Table_S2 for "Biological Features Underlying Factor-Specific Predictability of Cross-Species Regulatory Occupancy"

### Sheet: Sheet1
Supplementary Table S2. Cross-species prediction performance of ChromTransfer-Base, ChromTransfer-Cons, and ChromTransfer-Reg.
Factor	Dataset ID (human)	Dataset ID (mouse)	AUPRC, ChromTransfer-Base, Trained on mouse, Tested on human	AUPRC, ChromTransfer-Base, Trained on human, Tested on mouse	AUPRC, ChromTransfer-Cons, Trained on mouse, Tested on human	AUPRC, ChromTransfer-Cons, Trained on human, Tested on mouse	AUPRC, ChromTransfer-Reg, Trained on mouse, Tested on human	AUPRC, ChromTransfer-Reg, Trained on human, Tested on mouse	AUROC, ChromTransfer-Base, Trained on mouse, Tested on human	AUROC, ChromTransfer-Base, Trained on human, Tested on mouse	AUROC, ChromTransfer-Cons, Trained on mouse, Tested on human	AUROC, ChromTransfer-Cons, Trained on human, Tested on mouse	AUROC, ChromTransfer-Reg, Trained on mouse, Tested on human	AUROC, ChromTransfer-Reg, Trained on human, Tested on mouse
AFF4	GSM1961563	GSM1961559	0.2376	0.1638	0.464	0.2285	0.6058	0.2113	0.8978	0.972	0.9379	0.991	0.9773	0.9966
AHR	GSM3636292	GSM2573805	0.0253	0.0211	0.0506	0.0243	0.0281	0.0683	0.8915	0.8231	0.9165	0.875	0.942	0.9576
AR	GSM1308229	GSM1146474	0.0678	0.0198	0.0844	0.0353	0.101	0.0403	0.7067	0.7647	0.7544	0.8369	0.7874	0.8456
AR	GSM2235688	GSM4972724	0.1204	0.0807	0.144	0.0934	0.1593	0.3744	0.74	0.8963	0.8054	0.9117	0.7681	0.9689
AR	GSM2929024	GSM1146485	0.0327	0.0733	0.0533	0.0752	0.0523	0.0687	0.7863	0.8226	0.8429	0.831	0.8087	0.799
AR	GSM2929026	GSM1146484	0.0389	0.1193	0.0731	0.0166	0.0612	0.0285	0.8671	0.8381	0.9185	0.7379	0.9043	0.7023
AR	GSM5502433	GSM1146463	0.033	0.0099	0.0431	0.0145	0.0297	0.0186	0.831	0.8741	0.8446	0.8913	0.7604	0.9316
AR	GSM5502438	GSM1146464	0.0425	0.0075	0.0221	0.009	0.0099	0.0088	0.9032	0.8695	0.8206	0.8687	0.5315	0.9167
AR	GSM5502443	GSM1146462	0.0486	0.0182	0.0772	0.0203	0.0901	0.0354	0.8013	0.9022	0.8503	0.9183	0.7919	0.9481
AR	GSM5502447	GSM1146461	0.0461	0.013	0.0752	0.0167	0.0428	0.0197	0.8406	0.8572	0.868	0.8842	0.7051	0.9305
ASCL1	GSM1700641	GSM1700644	0.013	0.0047	0.0208	0.0072	0.0201	0.0082	0.667	0.7894	0.7672	0.8487	0.7184	0.7835
ATOH1	GSM1208592	GSM2185713	0.0445	0.0606	0.0728	0.0633	0.0597	0.0843	0.9589	0.9444	0.9755	0.9331	0.9772	0.9329
BATF	GSM5328649	GSM3024240	0.0039	0.0103	0.0034	0.0094	0.0038	0.0102	0.5062	0.5148	0.4599	0.4832	0.4951	0.508
BATF	GSM7383796	GSM1309510	0.0572	0.0319	0.1044	0.0317	0.3215	0.2243	0.7693	0.8702	0.8509	0.9021	0.9222	0.9638
BCL11B	GSM2247490	GSM2107743	0.019	0.3027	0.0468	0.4649	0.06	0.5651	0.9723	0.9113	0.988	0.9349	0.9888	0.9659
BCL11B	GSM2247492	GSM2095075	0.1515	0.3181	0.2605	0.4942	0.2491	0.6097	0.966	0.9171	0.9812	0.9478	0.9883	0.9772
BCL11B	GSM2247494	GSM2107745	0.03	0.555	0.0926	0.6282	0.1172	0.5692	0.9665	0.989	0.9553	0.9908	0.9745	0.9839
BCL11B	GSM2247496	GSM2107748	0.26	0.4267	0.5017	0.6167	0.4741	0.6661	0.9815	0.9538	0.9848	0.9563	0.9895	0.9587
BCL6	GSM2534405	GSM784039	0.067	0.0281	0.1122	0.0448	0.3537	0.2382	0.7985	0.8432	0.8585	0.8971	0.9096	0.9687
BRD2	GSM971946	GSM4250851	0.1009	0.1124	0.1761	0.262	0.3017	0.3731	0.8642	0.9631	0.8745	0.9862	0.9359	0.9966
BRD3	GSM3610699	GSM5736100	0.1752	0.3086	0.2931	0.4615	0.2518	0.5472	0.9898	0.9304	0.9932	0.9373	0.9964	0.9753
BRD3	GSM4099008	GSM608243	0.0055	0.0003	0.0047	0.0003	0.0226	0.0002	0.8309	0.5535	0.7829	0.5229	0.868	0.4811
BRD4	GSM1022943	GSM1646840	0.0668	0.0234	0.2254	0.0549	0.4965	0.1298	0.8877	0.892	0.9457	0.9265	0.9843	0.9919
BRD4	GSM1466835	GSM937540	0.0007	0.06	0.002	0.0429	0.0021	0.1579	0.5955	0.7731	0.6729	0.7654	0.723	0.8452
BRD4	GSM1893934	GSM1614771	0.218	0.1464	0.2991	0.2362	0.3811	0.2961	0.83	0.8739	0.889	0.9229	0.9116	0.96
BRD4	GSM1961565	GSM1961555	0.2618	0.2764	0.3967	0.3922	0.6315	0.6163	0.916	0.8986	0.9451	0.9442	0.9825	0.9852
BRD4	GSM2316298	GSM2319255	0.0297	0.48	0.0957	0.6428	0.0501	0.566	0.9734	0.9245	0.9807	0.9432	0.9838	0.9497
BRD4	GSM2316299	GSM2319248	0.5441	0.4014	0.7039	0.5638	0.3353	0.5804	0.9846	0.9144	0.991	0.9406	0.9765	0.9644
BRD4	GSM2316300	GSM2319252	0.4397	0.2893	0.612	0.4476	0.5565	0.4828	0.9778	0.8719	0.9853	0.9057	0.9846	0.9229
BRD4	GSM2316301	GSM2319254	0.3446	0.5197	0.5948	0.6919	0.5899	0.6289	0.9765	0.9559	0.9852	0.9741	0.9854	0.9803
BRD4	GSM2635249	GSM1262345	0.2443	0.2148	0.3585	0.3663	0.4579	0.5032	0.8545	0.8157	0.9007	0.8731	0.9428	0.9363
BRD4	GSM2807116	GSM1922354	0.074	0.1786	0.1353	0.3168	0.1552	0.5687	0.933	0.7723	0.9599	0.8569	0.9704	0.9309
BRD4	GSM4099049	GSM2750864	0.2573	0.2353	0.4778	0.3939	0.6314	0.4885	0.8783	0.9194	0.9391	0.9577	0.9889	0.9915
BRD4	GSM6448433	GSM3745013	0.043	0.0571	0.1382	0.1405	0.1813	0.1581	0.9261	0.9046	0.9488	0.9397	0.9664	0.9733
BRD4	GSM823382	GSM1659408	0.1482	0.1474	0.276	0.2595	0.2216	0.3938	0.9788	0.8948	0.9762	0.9142	0.9756	0.9819
CBFB	GSM3272028	GSM832312	0.0048	0.0489	0.0104	0.045	0.0093	0.1688	0.8357	0.8069	0.8463	0.8256	0.8621	0.9134
CBFB	GSM5214467	GSM2412759	0.1533	0.0709	0.3139	0.124	0.3172	0.1367	0.9029	0.8719	0.9325	0.9293	0.9527	0.9342
CBX3	GSM2699697	GSM1081158	0.0001	0.0007	0.0002	0.0006	0.0049	0.0127	0.503	0.6776	0.6416	0.6755	0.8953	0.7195
CDK9	GSM1527710	GSM1527702	0.1268	0.0511	0.269	0.0648	0.5111	0.1042	0.8798	0.9102	0.9276	0.9477	0.9864	0.9875
CDK9	GSM1527711	GSM1527704	0.1688	0.0585	0.2716	0.0738	0.5735	0.1259	0.8926	0.8971	0.9382	0.9403	0.9874	0.9846
CEBPA	GSM614634	GSM1037664	0.1776	0.2045	0.2333	0.2756	0.5292	0.3618	0.8171	0.8461	0.852	0.8967	0.9298	0.8795
CEBPB	GSM1616709	GSM4836336	0.1161	0.1024	0.1322	0.1717	0.2313	0.3589	0.879	0.7815	0.9101	0.8493	0.9499	0.9572
CEBPB	GSM1616710	GSM4836337	0.11	0.0856	0.0817	0.1338	0.2051	0.3908	0.892	0.754	0.9168	0.8346	0.9601	0.9539
CEBPB	GSM1616711	GSM4836272	0.102	0.1009	0.1101	0.1661	0.2439	0.3738	0.8754	0.8003	0.9041	0.869	0.9331	0.9644
CEBPB	GSM1616712	GSM4836273	0.1368	0.1264	0.1373	0.1826	0.2256	0.3459	0.8581	0.8302	0.8789	0.9054	0.9198	0.977
CEBPB	GSM1684634	GSM2104124	0.203	0.2449	0.3398	0.338	0.3916	0.3703	0.8294	0.8328	0.8943	0.8817	0.924	0.894
CEBPB	GSM2592799	GSM4836280	0.0297	0.0242	0.064	0.0298	0.0843	0.0524	0.6614	0.7583	0.691	0.8179	0.6891	0.9053
CEBPB	GSM2592800	GSM4836281	0.007	0.0068	0.0176	0.008	0.016	0.0233	0.6371	0.7372	0.6467	0.7842	0.622	0.929
CEBPB	GSM2804466	GSM4836288	0.0273	0.0253	0.0569	0.0319	0.0846	0.0547	0.6435	0.7092	0.6678	0.7835	0.6867	0.8746
CEBPB	GSM2804467	GSM4836289	0.0195	0.0093	0.0388	0.0147	0.0471	0.0267	0.683	0.6592	0.6843	0.7851	0.6785	0.882
CEBPB	GSM785502	GSM4836284	0.0868	0.1322	0.172	0.1761	0.2415	0.3707	0.8491	0.8113	0.9095	0.8877	0.9134	0.9272
CEBPB	GSM935493	GSM1122523	0.2005	0.1652	0.2817	0.2179	0.3478	0.5161	0.7514	0.8318	0.7803	0.889	0.7843	0.9522
CHD4	GSM2700598	GSM2184310	0	0.0958	0	0.0132	0	0.0063	0.8414	0.8419	0.839	0.5055	0.7813	0.1541
CHD4	GSM6071669	GSM1296404	0.0038	0.0108	0.0085	0.042	0.0045	0.1454	0.8448	0.7945	0.8954	0.9058	0.9149	0.9561
CHD7	GSM5008237	GSM5008216	0.2083	0.1844	0.3447	0.2359	0.2889	0.2246	0.8838	0.8747	0.9329	0.9192	0.9183	0.9129
CREB1	GSM1010890	GSM2663863	0.203	0.1326	0.2547	0.2268	0.384	0.3034	0.877	0.8104	0.9118	0.8846	0.91	0.934
CTCF	ENCSR028YEV_1	GSM918745	0.3084	0.381	0.4427	0.5414	0.5357	0.7133	0.8367	0.9298	0.9128	0.9713	0.981	0.9941
CTCF	ENCSR482PMN_1	GSM722990	0.2756	0.3718	0.4491	0.5266	0.5315	0.7113	0.8136	0.9326	0.9014	0.9705	0.9579	0.9941
CTCF	ENCSR549WAU_1	ENCSR104QEN_2	0.3868	0.426	0.4819	0.5279	0.5354	0.5806	0.8829	0.8592	0.9416	0.9041	0.9681	0.9299
CTCF	ENCSR619IUE_2	GSM2643058	0.3463	0.2533	0.4301	0.4827	0.3575	0.6087	0.8044	0.8861	0.8767	0.9498	0.9106	0.9868
CTCF	ENCSR692ILH_1	GSM6204873	0.2249	0.2346	0.3311	0.287	0.4723	0.4685	0.8304	0.9547	0.8952	0.9761	0.9408	0.9932
CTCF	GSM1006886	GSM2423089	0.5558	0.4708	0.6777	0.6122	0.7303	0.6788	0.9214	0.8912	0.9697	0.9442	0.9827	0.9596
CTCF	GSM1056577	GSM2026236	0.283	0.4171	0.4109	0.5067	0.3434	0.5478	0.8615	0.8334	0.9352	0.8808	0.9673	0.9165
CTCF	GSM1267206	GSM699165	0.4539	0.5082	0.506	0.5957	0.404	0.6637	0.8451	0.8852	0.8863	0.9161	0.8627	0.9453
CTCF	GSM1273199	GSM923570	0.2718	0.2742	0.3861	0.3642	0.413	0.5212	0.7769	0.9166	0.8512	0.9618	0.9204	0.99
CTCF	GSM1705253	GSM288351	0.3405	0.2204	0.4714	0.2679	0.5921	0.4233	0.8199	0.9154	0.8926	0.9603	0.9507	0.985
CTCF	GSM1705254	GSM2418860	0.4392	0.4519	0.5511	0.5346	0.5641	0.5646	0.8341	0.8388	0.9012	0.8698	0.9522	0.923
CTCF	GSM1939276	GSM465676	0.4165	0.4172	0.5029	0.5488	0.4594	0.679	0.8863	0.9073	0.9326	0.9516	0.9682	0.9859
CTCF	GSM2140685	GSM923571	0.3885	0.4212	0.4772	0.5587	0.4585	0.6754	0.8749	0.8882	0.9122	0.9391	0.9144	0.9824
CTCF	GSM2316303	GSM2319283	0.3645	0.3772	0.4948	0.5444	0.3483	0.6734	0.8754	0.8846	0.9365	0.9425	0.9664	0.9873
CTCF	GSM2316304	GSM2319273	0.3773	0.3418	0.5045	0.5231	0.4756	0.6274	0.8713	0.8973	0.9295	0.9487	0.9727	0.9886
CTCF	GSM2316305	GSM2319269	0.4047	0.3449	0.5033	0.5349	0.3416	0.6324	0.913	0.8893	0.9618	0.946	0.9832	0.988
CTCF	GSM2316306	GSM2319278	0.386	0.3402	0.5205	0.5236	0.4682	0.6282	0.8902	0.8792	0.9412	0.9437	0.9771	0.9868
CTCF	GSM2699183	GSM5905304	0.4797	0.3754	0.6678	0.4806	0.6986	0.5866	0.9042	0.8017	0.9676	0.8698	0.9856	0.9361
CTCF	GSM2699184	GSM5905310	0.4689	0.4224	0.6086	0.5373	0.6629	0.6314	0.8686	0.835	0.9334	0.8954	0.9646	0.9474
CTCF	GSM2699185	GSM5905303	0.4406	0.4293	0.5796	0.5165	0.6559	0.6133	0.85	0.825	0.9192	0.8822	0.9674	0.9435
CTCF	GSM2825136	ENCSR418SBY_2	0.447	0.4334	0.577	0.5483	0.4991	0.6384	0.8928	0.8794	0.9463	0.9233	0.9504	0.9538
CTCF	GSM2825527	GSM2423019	0.4113	0.4483	0.5556	0.5617	0.5908	0.6542	0.8745	0.8751	0.9391	0.9285	0.972	0.9585
CTCF	GSM2827412	GSM7102075	0.3724	0.3412	0.59	0.4932	0.6469	0.6324	0.9074	0.8415	0.9654	0.9027	0.9869	0.9448
CTCF	GSM2827575	GSM8163581	0.137	0.1063	0.2738	0.1833	0.1953	0.1964	0.6469	0.8055	0.8311	0.8807	0.8531	0.958
CTCF	GSM2828488	ENCSR041SMK_1	0.4186	0.4467	0.569	0.5482	0.6651	0.6874	0.8576	0.8776	0.9223	0.9252	0.9733	0.9665
CTCF	GSM2828718	ENCSR677SIH_2	0.4367	0.4227	0.5676	0.5492	0.5458	0.6468	0.8933	0.8803	0.9502	0.9321	0.9576	0.9622
CTCF	GSM2828802	ENCSR418SBY_1	0.4563	0.4213	0.6016	0.5238	0.5558	0.6296	0.8951	0.8622	0.9513	0.9171	0.9644	0.9487
CTCF	GSM2828871	GSM4667568	0.4675	0.4868	0.6062	0.5812	0.5838	0.6534	0.8981	0.876	0.9562	0.9347	0.9681	0.9763
CTCF	GSM2828982	GSM7102076	0.2783	0.3165	0.4496	0.4516	0.5983	0.5976	0.887	0.8667	0.9557	0.917	0.9909	0.9612
CTCF	GSM3111899	GSM918726	0.3017	0.3151	0.4558	0.3978	0.4754	0.552	0.7932	0.9004	0.928	0.9492	0.9885	0.9848
CTCF	GSM3111900	GSM5710728	0.4135	0.3506	0.5382	0.4878	0.5141	0.6344	0.8913	0.8414	0.9643	0.9095	0.9886	0.979
CTCF	GSM3177713	GSM6438674	0.3048	0.2614	0.4634	0.4602	0.4769	0.5345	0.8754	0.8897	0.9408	0.9496	0.9801	0.9865
CTCF	GSM3177719	GSM7898079	0.2837	0.2713	0.4451	0.522	0.4099	0.6671	0.882	0.8894	0.9494	0.9495	0.9846	0.9885
CTCF	GSM3211732	GSM2184319	0.4606	0.4812	0.5816	0.5514	0.3674	0.5991	0.8554	0.8646	0.9206	0.9007	0.9534	0.9437
CTCF	GSM3211733	GSM2184318	0.3606	0.243	0.4795	0.3717	0.4841	0.5831	0.8423	0.8295	0.911	0.9048	0.9524	0.9647
CTCF	GSM3211736	GSM2184322	0.3881	0.3882	0.511	0.4916	0.4802	0.6177	0.8495	0.8438	0.911	0.8909	0.9565	0.9535
CTCF	GSM3211740	GSM3027983	0.4629	0.4776	0.589	0.5654	0.4537	0.6035	0.8609	0.8507	0.9237	0.8963	0.9526	0.9456
CTCF	GSM3581469	GSM4217564	0.3971	0.4576	0.4901	0.547	0.6029	0.6662	0.8539	0.934	0.913	0.9589	0.9515	0.9617
CTCF	GSM3612215	GSM4663236	0.3257	0.4058	0.4342	0.528	0.4522	0.6582	0.8495	0.8753	0.9216	0.9383	0.943	0.9742
CTCF	GSM3612219	GSM4663238	0.3009	0.4284	0.4148	0.5361	0.4287	0.6464	0.8234	0.8798	0.8933	0.9343	0.9339	0.9727
CTCF	GSM3636075	ENCSR041SMK_2	0.4798	0.4469	0.626	0.5567	0.7458	0.6834	0.8796	0.8747	0.943	0.9309	0.9855	0.9657
CTCF	GSM3636076	GSM1390713	0.4497	0.3695	0.6062	0.549	0.7097	0.7123	0.8798	0.9003	0.9474	0.9548	0.9928	0.9904
CTCF	GSM3967076	GSM672400	0.2421	0.241	0.3973	0.3469	0.3858	0.4928	0.8082	0.8828	0.8918	0.9327	0.9576	0.9839
CTCF	GSM4247271	GSM2423018	0.4451	0.4419	0.5752	0.5601	0.621	0.6783	0.8765	0.8793	0.9404	0.9264	0.9748	0.9632
CTCF	GSM4247447	GSM722859	0.3728	0.4035	0.5298	0.5578	0.629	0.7255	0.8497	0.9091	0.9233	0.9592	0.9761	0.986
CTCF	GSM4250661	GSM4667566	0.3235	0.4058	0.4378	0.4847	0.5318	0.4992	0.8206	0.8971	0.9036	0.9337	0.9712	0.9664
CTCF	GSM4250662	GSM918711	0.2622	0.383	0.2643	0.4505	0.4862	0.5573	0.8049	0.922	0.893	0.9572	0.9834	0.9787
CTCF	GSM4849068	GSM4776635	0.3928	0.4498	0.5374	0.5387	0.4921	0.6217	0.8392	0.883	0.9134	0.9285	0.9576	0.9807
CTCF	GSM4849069	GSM2579421	0.3706	0.4161	0.5081	0.5015	0.5808	0.612	0.8385	0.9022	0.9184	0.9431	0.9767	0.9844
CTCF	GSM4849070	GSM7832128	0.4247	0.4134	0.5668	0.5529	0.5652	0.673	0.8603	0.8851	0.9267	0.9365	0.9711	0.982
CTCF	GSM489292	GSM912909	0.4929	0.4492	0.5856	0.5469	0.5178	0.5958	0.88	0.8611	0.9314	0.9009	0.9504	0.9266
CTCF	GSM5024545	GSM6042362	0.3197	0.1955	0.4874	0.3509	0.3055	0.468	0.8666	0.8407	0.9407	0.9052	0.9682	0.9757
CTCF	GSM5024546	GSM6042355	0.2773	0.1555	0.4555	0.3125	0.4511	0.3933	0.868	0.8517	0.943	0.9236	0.9823	0.9768
CTCF	GSM5098093	GSM2184323	0.1176	0.2489	0.0411	0.3475	0.0371	0.5546	0.9848	0.7999	0.9897	0.8645	0.9733	0.9558
CTCF	GSM5098094	GSM3027986	0.2372	0.4151	0.177	0.4759	0.2449	0.5694	0.9581	0.8476	0.9831	0.875	0.9721	0.9478
CTCF	GSM5330868	GSM2424230	0.3936	0.3871	0.5304	0.5606	0.5572	0.6423	0.8301	0.8839	0.9052	0.9306	0.9617	0.9488
CTCF	GSM5330869	GSM1446329	0.3518	0.363	0.4627	0.5014	0.5718	0.5404	0.8113	0.83	0.8847	0.8785	0.9541	0.9088
CTCF	GSM5331205	GSM862561	0.3338	0.243	0.5193	0.4742	0.4214	0.5847	0.8131	0.8459	0.9131	0.9142	0.9753	0.9803
CTCF	GSM5331206	GSM862560	0.3069	0.2482	0.5065	0.4027	0.4266	0.5345	0.8153	0.8026	0.9146	0.8712	0.9763	0.9446
CTCF	GSM5331348	GSM2423095	0.3979	0.3682	0.5423	0.5631	0.5432	0.6958	0.8363	0.8867	0.9071	0.9383	0.9689	0.9696
CTCF	GSM5331349	GSM2424231	0.4376	0.3953	0.5882	0.5825	0.6548	0.6798	0.854	0.8789	0.9242	0.9311	0.9734	0.9603
CTCF	GSM5331350	GSM2423847	0.3971	0.3958	0.5463	0.5575	0.55	0.6745	0.8447	0.8923	0.9186	0.9448	0.9689	0.9672
CTCF	GSM5331351	GSM2423846	0.4244	0.396	0.5512	0.58	0.5804	0.6799	0.8581	0.8947	0.9261	0.9464	0.9729	0.9692
CTCF	GSM6244235	GSM3027985	0.3162	0.3965	0.3811	0.4752	0.3771	0.5372	0.9005	0.8411	0.9509	0.8854	0.963	0.9437
CTCF	GSM6347199	ENCSR397RHW_2	0.414	0.4283	0.5598	0.5658	0.6487	0.6871	0.8413	0.8782	0.915	0.9314	0.9759	0.9684
CTCF	GSM6347200	GSM6307687	0.4049	0.3799	0.5387	0.508	0.6731	0.67	0.8486	0.8632	0.9148	0.9085	0.9815	0.9715
CTCF	GSM6347327	GSM836458	0.3092	0.3965	0.4482	0.5204	0.5344	0.661	0.8164	0.8865	0.898	0.9284	0.9669	0.9708
CTCF	GSM6347328	GSM2184321	0.2717	0.3466	0.3259	0.4483	0.3673	0.598	0.9049	0.8352	0.9628	0.8838	0.9839	0.9581
CTCF	GSM6347329	GSM3027984	0.3512	0.4183	0.5047	0.5483	0.3731	0.6464	0.8258	0.8646	0.9073	0.9064	0.9556	0.967
CTCF	GSM6372471	GSM6042359	0.2859	0.1503	0.4748	0.2822	0.3086	0.3803	0.845	0.8523	0.931	0.9224	0.9789	0.9819
CTCF	GSM6372472	GSM6042358	0.2734	0.1227	0.4181	0.2639	0.4213	0.3685	0.8341	0.8597	0.9245	0.9227	0.9796	0.9766
CTCF	GSM6372571	GSM6042356	0.0307	0.0385	0.1835	0.0574	0.3398	0.197	0.7463	0.8865	0.8791	0.9373	0.9667	0.9781
CTCF	GSM6372572	GSM6042360	0.3242	0.2307	0.4536	0.365	0.4817	0.4623	0.8316	0.8372	0.9041	0.8973	0.9714	0.9625
CTCF	GSM6372891	ENCSR677SIH_1	0.4429	0.3726	0.5784	0.5544	0.6334	0.6428	0.8619	0.8729	0.9298	0.919	0.9716	0.953
CTCF	GSM6372892	GSM2423465	0.4261	0.4007	0.5767	0.5704	0.6704	0.6959	0.8529	0.8915	0.927	0.9362	0.9812	0.9713
CTCF	GSM6373098	GSM7213944	0.3547	0.3749	0.475	0.5582	0.4495	0.6882	0.8099	0.902	0.8756	0.957	0.9649	0.9901
CTCF	GSM6373099	GSM7213946	0.3482	0.3589	0.4892	0.5751	0.5287	0.6989	0.8147	0.9019	0.8864	0.9591	0.969	0.9913
CTCF	GSM6373196	GSM2423094	0.3884	0.4025	0.5191	0.5432	0.5908	0.6477	0.8299	0.878	0.8992	0.9232	0.9664	0.958
CTCF	GSM6373324	GSM5905306	0.426	0.4199	0.5484	0.5233	0.6514	0.6293	0.8364	0.8323	0.9076	0.8873	0.9641	0.9508
CTCF	GSM6373325	ENCSR397RHW_1	0.3258	0.3696	0.4358	0.4869	0.5761	0.6285	0.8015	0.8863	0.8826	0.9238	0.9683	0.9567
CTCF	GSM6373330	GSM5905305	0.4599	0.4316	0.5937	0.534	0.6728	0.621	0.8568	0.8427	0.9256	0.8877	0.9729	0.9499
CTCF	GSM6373406	GSM7898081	0.3779	0.3182	0.5189	0.5613	0.5082	0.6706	0.8194	0.8917	0.8979	0.9495	0.9691	0.9871
CTCF	GSM6373407	GSM7054961	0.4261	0.4973	0.5521	0.5558	0.5689	0.558	0.8387	0.8502	0.9084	0.8969	0.9636	0.9144
CTCF	GSM6373408	GSM2259909	0.3858	0.4142	0.5421	0.6178	0.5829	0.7775	0.8276	0.9076	0.9096	0.9666	0.976	0.9907
CTCF	GSM6373409	GSM7898080	0.3788	0.2979	0.5456	0.5658	0.5121	0.6843	0.8206	0.8866	0.9088	0.9488	0.9714	0.9875
CTCF	GSM6373496	GSM2423466	0.4333	0.4083	0.5913	0.5752	0.6238	0.7138	0.8679	0.8887	0.9334	0.9429	0.9782	0.9723
CTCF	GSM6373497	GSM918722	0.391	0.3586	0.5323	0.5785	0.5989	0.7281	0.854	0.9116	0.9231	0.961	0.9765	0.9859
CTCF	GSM7832115	GSM4776636	0.3909	0.4149	0.5387	0.544	0.625	0.6456	0.8472	0.8948	0.9207	0.9431	0.978	0.9849
CTCF	GSM7832116	GSM2579420	0.3798	0.4206	0.5034	0.52	0.5426	0.6155	0.86	0.8948	0.9323	0.9423	0.9812	0.9845
CTCF	GSM803348	GSM1500003	0.4337	0.474	0.5598	0.5525	0.5765	0.6423	0.8837	0.8825	0.9411	0.9256	0.9616	0.9498
CTNNB1	GSM2635679	GSM1065517	0.0384	0.0164	0.0507	0.0235	0.07	0.3399	0.8885	0.7507	0.9079	0.8191	0.9743	0.9672
DMC1	GSM1447325	GSM3351207	0.0027	0.0379	0.0024	0.0216	0.0019	0.0185	0.7101	0.7493	0.6689	0.4753	0.6318	0.582
DMC1	GSM1447328	GSM2664291	0.0076	0.0339	0.0076	0.0189	0.0061	0.0182	0.6415	0.745	0.6327	0.5408	0.575	0.5913
DMC1	GSM1447331	GSM2916502	0.0022	0.0221	0.0021	0.0092	0.0016	0.0107	0.6345	0.7192	0.6096	0.4052	0.555	0.5602
DMC1	GSM1447337	GSM2916503	0.3211	0.1638	0.1547	0.1686	0.119	0.1455	0.9184	0.7843	0.914	0.7522	0.9084	0.851
DMC1	GSM1447338	GSM1954864	0.0109	0.022	0.0107	0.0135	0.0096	0.0125	0.6126	0.6098	0.6085	0.408	0.5793	0.4468
DPF2	GSM2423205	GSM7928371	0.0158	0.0178	0.0304	0.0275	0.0996	0.1197	0.7673	0.7604	0.8473	0.8369	0.9135	0.8883
E2F1	GSM5213957	GSM1908011	0.2204	0.1021	0.4798	0.1793	0.2983	0.1475	0.96	0.8727	0.9771	0.892	0.989	0.9244
E2F6	GSM1010899	GSM2907076	0.2992	0.3811	0.2757	0.3587	0.4998	0.4845	0.894	0.9802	0.9016	0.9854	0.9604	0.9915
EGR1	GSM3635277	GSM1037682	0.015	0.0206	0.0034	0.044	0.0186	0.1275	0.8113	0.818	0.775	0.875	0.9326	0.9385
EGR2	GSM785503	GSM4836184	0.0055	0.101	0.0071	0.1938	0.01	0.3829	0.8838	0.7961	0.8754	0.8398	0.8906	0.9418
EGR2	GSM785504	GSM4836185	0.0113	0.0714	0.0359	0.1783	0.063	0.2479	0.9679	0.8471	0.9621	0.8837	0.9703	0.9302
EP300	GSM1333966	GSM912920	0.09	0.1396	0.1407	0.2266	0.4182	0.5101	0.8205	0.7678	0.8832	0.8466	0.9562	0.9475
EP300	GSM1669027	GSM1611789	0.0251	0.0382	0.0384	0.0989	0.1261	0.1992	0.734	0.721	0.8008	0.8372	0.8568	0.886
EP300	GSM2824197	GSM2423613	0.1477	0.1424	0.2584	0.2842	0.2753	0.3532	0.885	0.8232	0.9308	0.9175	0.9275	0.9346
EP300	GSM2825526	GSM2423496	0	0.0322	0	0.0967	0	0.321	0.1326	0.8609	0.7	0.9022	0.3876	0.9711
EP300	GSM2825967	GSM5717294	0.0037	0.1161	0.0129	0.1635	0.0182	0.2034	0.8459	0.8543	0.9302	0.925	0.9583	0.9451
EP300	GSM2827476	GSM2423497	0.0305	0.0912	0.0811	0.1715	0.0931	0.1435	0.8949	0.9104	0.9548	0.9631	0.9607	0.9731
EP300	GSM2828636	GSM2423614	0.0499	0.0633	0.1	0.1828	0.0913	0.2545	0.8856	0.7927	0.952	0.9039	0.9267	0.9339
EP300	GSM602291	GSM594601	0.1662	0.1026	0.2204	0.1619	0.5226	0.5437	0.8158	0.8655	0.8561	0.8998	0.9526	0.9778
EP300	GSM6341893	GSM3019347	0.0095	0.0305	0.0137	0.0478	0.0679	0.0867	0.8005	0.8107	0.8292	0.8474	0.9032	0.826
EP300	GSM6341894	GSM3019315	0.0164	0.049	0.0293	0.0837	0.1339	0.1378	0.8409	0.8417	0.8897	0.8923	0.925	0.863
EP300	GSM803542	GSM558675	0.0661	0.0082	0.0267	0.012	0.3555	0.1981	0.8115	0.845	0.7302	0.8951	0.9392	0.9865
EP300	GSM807735	GSM918747	0.0678	0.15	0.0785	0.2322	0.1056	0.2433	0.8721	0.8546	0.8848	0.8896	0.888	0.8995
ERG	GSM585593	GSM1614789	0.1321	0.0818	0.1132	0.1503	0.0888	0.2763	0.9794	0.7099	0.9705	0.7566	0.9416	0.8358
ERG	GSM585604	GSM4365755	0.2977	0.0635	0.1467	0.0755	0.0869	0.0788	0.9793	0.7918	0.9171	0.7635	0.7865	0.7674
ERG	GSM726986	GSM1132367	0.0017	0.0512	0.0025	0.0278	0.0005	0.0162	0.902	0.8348	0.8824	0.7941	0.451	0.6852
ESR1	GSM4812275	GSM1263819	0.0567	0.0728	0.0865	0.1128	0.0972	0.2964	0.9808	0.7995	0.9866	0.8428	0.9909	0.9594
ESR1	GSM811215	GSM1123977	0.0044	0.0026	0.0079	0.0057	0.0214	0.0206	0.6691	0.7989	0.7422	0.8925	0.8154	0.9308
ETS1	GSM1056930	GSM999186	0.0866	0.0255	0.1814	0.0646	0.3665	0.0824	0.8892	0.9082	0.9482	0.9507	0.9922	0.957
ETS1	GSM1056931	GSM1646843	0.0413	0.086	0.1145	0.2294	0.2007	0.2775	0.9124	0.9208	0.9565	0.9553	0.9939	0.9891
ETS1	GSM1056932	GSM999187	0.1359	0.159	0.2383	0.2693	0.3248	0.3348	0.9237	0.9347	0.96	0.9555	0.9941	0.9889
ETS1	GSM803510	GSM1003774	0.1948	0.1372	0.2252	0.2461	0.2424	0.4455	0.9389	0.7696	0.9636	0.8594	0.9753	0.9317
EZH2	GSM1003524	GSM1199183	0.247	0.5535	0.3883	0.585	0.5578	0.5921	0.9622	0.996	0.9754	0.9965	0.9779	0.9945
EZH2	GSM8027718	GSM1903996	0.0053	0.0505	0.0199	0.0925	0.0085	0.0908	0.9389	0.9211	0.9166	0.9673	0.9888	0.9103
FLI1	GSM5098251	GSM1614787	0.2672	0.3506	0.3573	0.4335	0.3226	0.5653	0.8748	0.8816	0.9137	0.9146	0.8948	0.9402
FOS	GSM6341895	GSM3019328	0.0501	0.0828	0.0623	0.1123	0.1124	0.2351	0.7947	0.885	0.8378	0.9166	0.8732	0.9412
FOXA1	GSM2533911	GSM3231550	0.0657	0.0816	0.1085	0.1263	0.5781	0.5405	0.8284	0.8379	0.8743	0.8883	0.9765	0.9609
FOXA1	GSM2533912	GSM3231551	0.0258	0.0414	0.0673	0.0101	0.4987	0.5151	0.8235	0.8211	0.8986	0.8053	0.984	0.9784
FOXA1	GSM2534373	GSM3231552	0.0367	0.0523	0.0517	0.0733	0.4335	0.4964	0.8441	0.8171	0.9014	0.8611	0.9805	0.972
FOXA1	GSM2534374	GSM3231545	0.0399	0.0436	0.0515	0.0674	0.4411	0.5296	0.8589	0.8143	0.8984	0.8861	0.9843	0.9806
FOXA1	GSM4173794	GSM3020559	0.0532	0.0163	0.0872	0.017	0.1459	0.0428	0.7585	0.7561	0.8481	0.8178	0.8605	0.8267
FOXA1	GSM4569883	GSM4972719	0.048	0.103	0.0718	0.1533	0.3257	0.1293	0.7476	0.7421	0.8078	0.8432	0.9182	0.8435
FOXA1	GSM4569884	GSM1146466	0.025	0.0396	0.0403	0.0605	0.1917	0.0949	0.6776	0.7965	0.7399	0.8861	0.9062	0.9007
FOXA1	GSM4569887	GSM1146467	0.0326	0.0522	0.0577	0.0803	0.2214	0.1176	0.6722	0.8215	0.7454	0.8871	0.893	0.8963
FOXA1	GSM4569891	GSM4972720	0.1009	0.1906	0.1557	0.2844	0.2961	0.3185	0.8018	0.8583	0.849	0.8923	0.9247	0.8854
FOXA1	GSM983105	GSM1059359	0.0822	0.0459	0.1178	0.0718	0.168	0.2772	0.7687	0.8176	0.8385	0.8795	0.8435	0.9312
FOXA2	GSM2825108	GSM5288581	0.0239	0.0307	0.0342	0.0518	0.3823	0.1633	0.6822	0.7876	0.7313	0.8571	0.9696	0.891
FOXA2	GSM2825109	GSM4490089	0.0077	0.0336	0.0402	0.0542	0.4732	0.3879	0.7313	0.897	0.8555	0.9275	0.9873	0.9949
FOXA2	GSM2827182	GSM1384739	0.0467	0.0503	0.0724	0.0665	0.5812	0.5263	0.8141	0.8789	0.8555	0.9171	0.9832	0.988
FOXA2	GSM2827183	GSM1384738	0.07	0.0794	0.0975	0.123	0.6193	0.5838	0.8626	0.818	0.9015	0.908	0.9902	0.9832
FOXA2	GSM634616	GSM427089	0.0145	0.0287	0.0255	0.0312	0.1777	0.4742	0.8939	0.7504	0.926	0.8143	0.994	0.9555
FOXA2	GSM803403	GSM1477607	0.1284	0.0373	0.1841	0.063	0.2837	0.4211	0.7424	0.8866	0.7967	0.9232	0.8295	0.9886
FOXP3	GSM1056936	GSM999182	0.0754	0.031	0.1278	0.0891	0.2824	0.3546	0.9196	0.8734	0.9585	0.9404	0.988	0.9947
GABPA	GSM803424	GSM3772751	0.1187	0.0373	0.1114	0.0519	0.1998	0.0551	0.9208	0.8996	0.8959	0.8942	0.9518	0.8963
GATA1	GSM1067274	GSM995445	0.0512	0.0063	0.0678	0.0087	0.0924	0.0687	0.7002	0.7931	0.752	0.849	0.7438	0.9274
GATA1	GSM6661430	GSM4058408	0.0042	0.0118	0.0044	0.0129	0.0164	0.0116	0.8089	0.5528	0.7878	0.5754	0.9063	0.4186
GATA1	GSM6661432	GSM4058420	0.0346	0.0288	0.0457	0.033	0.0433	0.0594	0.92	0.6307	0.9368	0.6259	0.9474	0.5517
GATA2	GSM1488757	GSM722387	0.0253	0.0353	0.0506	0.0579	0.1166	0.1892	0.8907	0.7286	0.9423	0.8073	0.9648	0.8855
GATA3	GSM1859075	GSM1829645	0.0121	0.0133	0.0291	0.0261	0.079	0.0718	0.822	0.6372	0.8912	0.7533	0.9525	0.8138
GATA3	GSM6070508	GSM1850516	0.0003	0.0111	0.0009	0.0214	0.0941	0.034	0.7186	0.6651	0.8545	0.7472	0.9496	0.6476
GATA3	GSM722168	GSM523230	0.0153	0.0175	0.0229	0.0423	0.0119	0.1147	0.7607	0.7955	0.8324	0.8799	0.7725	0.9274
GATA3	GSM776559	GSM6732816	0.012	0.0091	0.0263	0.0134	0.1099	0.0435	0.7611	0.6363	0.8656	0.7213	0.941	0.8381
GATA6	GSM2945828	GSM1697711	0.0557	0.0896	0.0727	0.0906	0.0751	0.0543	0.725	0.8057	0.7784	0.8098	0.779	0.7762
HCFC1	GSM2423596	GSM1003795	0.2982	0.2362	0.5279	0.4425	0.5974	0.6337	0.9815	0.8106	0.992	0.8975	0.9951	0.9693
HDAC1	GSM1488755	GSM4910753	0.0946	0.2925	0.1549	0.5132	0.1243	0.5388	0.9729	0.8856	0.9813	0.9265	0.9867	0.972
HDAC1	GSM393950	GSM2431604	0.0347	0.1061	0.0872	0.1773	0.1615	0.2801	0.8727	0.8816	0.8328	0.9272	0.8272	0.9599
HDAC2	GSM803345	GSM687279	0.1954	0.1204	0.2214	0.1463	0.5219	0.3684	0.8262	0.8947	0.8712	0.9264	0.9743	0.9857
HIF1A	GSM3148991	GSM5707545	0.0106	0.083	0.0272	0.1371	0.0465	0.0976	0.783	0.9188	0.7686	0.9155	0.8948	0.8859
HNF4A	GSM2534034	GSM5288563	0.067	0.0863	0.0897	0.1721	0.1846	0.1492	0.6788	0.7913	0.7121	0.8238	0.854	0.763
HNF4A	GSM2534035	GSM7290592	0.1499	0.1789	0.2234	0.2675	0.4153	0.6072	0.8116	0.8346	0.857	0.8834	0.9336	0.9627
HNF4A	GSM2534200	GSM2406339	0.1584	0.1896	0.224	0.2688	0.3781	0.6007	0.8213	0.8459	0.8532	0.8947	0.9326	0.9687
HNF4A	GSM2534201	GSM7290591	0.1427	0.1804	0.2105	0.2659	0.3742	0.5877	0.8008	0.8216	0.8461	0.8762	0.9285	0.9571
HNF4A	GSM575229	GSM1266727	0.1129	0.0898	0.1835	0.1367	0.163	0.1647	0.802	0.8644	0.8611	0.9044	0.8487	0.9134
HNF4A	GSM614632	GSM1390711	0.1663	0.1767	0.2515	0.2482	0.4016	0.491	0.8486	0.8309	0.8851	0.8759	0.9167	0.9266
IKZF1	GSM2424088	GSM936201	0.0936	0.1032	0.1612	0.2171	0.3302	0.241	0.7184	0.8662	0.7959	0.9182	0.8775	0.9499
IKZF1	GSM2882824	GSM7336798	0.1119	0.1532	0.1806	0.2438	0.217	0.3357	0.8013	0.8763	0.8475	0.9185	0.8107	0.9547
IRF4	GSM4590936	GSM978747	0.0026	0.0046	0.0045	0.0075	0.0602	0.023	0.5928	0.8209	0.7425	0.9053	0.8867	0.8827
IRF4	GSM4590938	GSM1843343	0.0508	0.0501	0.0862	0.0862	0.2216	0.1523	0.8101	0.8101	0.8856	0.8705	0.9417	0.9113
IRF4	GSM803390	GSM4051120	0.1286	0.1775	0.2074	0.3139	0.3599	0.5204	0.8483	0.858	0.909	0.9133	0.9486	0.9669
ISL1	GSM5838064	GSM928985	0.0203	0.0399	0.0373	0.0441	0.0495	0.026	0.7341	0.8346	0.8013	0.8672	0.8104	0.8639
JUN	GSM935614	GSM1587320	0.0137	0.0151	0.019	0.0133	0.0427	0.0116	0.7894	0.7586	0.8186	0.8233	0.8798	0.7512
JUNB	GSM3258570	GSM5257929	0.0242	0.0102	0.0464	0.0127	0.0901	0.0431	0.7665	0.8193	0.8378	0.8543	0.8786	0.8844
JUND	GSM1003634	GSM912902	0.0371	0.0515	0.0453	0.1209	0.1875	0.3022	0.8535	0.7624	0.9227	0.8761	0.959	0.941
KDM1A	GSM2699984	GSM687282	0.0055	0.2112	0.007	0.2873	0.0083	0.3085	0.7347	0.8115	0.7505	0.8562	0.8594	0.9234
KLF1	ENCSR550HCT_2	GSM1833630	0.1011	0.0515	0.1639	0.0679	0.1508	0.0782	0.9106	0.711	0.937	0.7104	0.9509	0.7312
KLF4	GSM2816627	GSM1234310	0.0025	0.0035	0.0036	0.006	0.0842	0.0879	0.7472	0.7366	0.818	0.8589	0.9648	0.9527
KLF5	GSM1574277	GSM3940114	0.1191	0.0967	0.198	0.1424	0.1511	0.1774	0.8393	0.8462	0.8969	0.895	0.8967	0.9124
MAFG	GSM5213893	GSM2053717	0.0319	0.0656	0.0354	0.0647	0.0748	0.0483	0.8779	0.7798	0.903	0.7536	0.9278	0.7184
MAFK	GSM6341899	GSM3019307	0.0374	0.1404	0.0783	0.1787	0.1096	0.1812	0.8085	0.8934	0.8614	0.9309	0.8685	0.9355
MAX	GSM1010728	GSM4909820	0.2624	0.1662	0.3943	0.3182	0.5114	0.3601	0.8575	0.9553	0.9077	0.9735	0.9485	0.9742
MAX	GSM803523	GSM912919	0.2799	0.2035	0.3617	0.3607	0.4349	0.5628	0.8752	0.8651	0.9033	0.9141	0.9107	0.9666
MAX	GSM935348	GSM1171650	0.0342	0.1702	0.0524	0.1977	0.2177	0.3525	0.8331	0.9749	0.8683	0.98	0.974	0.9909
MAX	GSM935518	GSM912908	0.2732	0.205	0.4642	0.3641	0.6535	0.6796	0.9599	0.8556	0.9782	0.9121	0.9931	0.9846
MAZ	GSM5215042	GSM1003801	0.323	0.149	0.4573	0.2888	0.5839	0.4792	0.986	0.8699	0.9906	0.9168	0.9939	0.9793
MED1	GSM1705256	GSM4804172	0.0205	0.1396	0.0441	0.3282	0.0675	0.3257	0.8152	0.8658	0.8637	0.9225	0.8993	0.9581
MED1	GSM1705265	GSM2520018	0.0088	0.1449	0.032	0.2667	0.0612	0.3736	0.8787	0.8338	0.9135	0.903	0.985	0.9657
MED1	GSM1705266	GSM1234311	0.0047	0.0011	0.0076	0.0019	0.0771	0.0262	0.8842	0.743	0.9261	0.844	0.9669	0.9731
MEF2A	GSM803511	GSM4051134	0.0779	0.1264	0.1492	0.2522	0.3194	0.4925	0.8067	0.8608	0.8885	0.9099	0.9544	0.9787
MEN1	GSM5858402	GSM5659040	0.0031	0.0964	0.0107	0.1495	0.0043	0.1995	0.7823	0.9262	0.8044	0.9601	0.8292	0.9764
MITF	GSM4518137	GSM4664116	0.0173	0.0205	0.0239	0.0507	0.0239	0.0459	0.6882	0.8329	0.7317	0.9095	0.7566	0.8842
MPHOSPH8	GSM2789812	GSM2789819	0.0002	0.0501	0.0003	0.0126	0.0009	0.0023	0.6089	0.9033	0.6443	0.7801	0.8442	0.6449
MPHOSPH8	GSM2789813	GSM6368846	0.0006	0.002	0.003	0.0031	0.0013	0.0071	0.646	0.6591	0.7247	0.6655	0.8328	0.7888
MXI1	GSM935431	GSM912925	0.244	0.2819	0.4213	0.4768	0.6371	0.7481	0.9112	0.8969	0.9562	0.9432	0.9893	0.991
MYC	GSM754334	GSM912906	0.1633	0.1759	0.3027	0.3221	0.5627	0.6517	0.8782	0.8221	0.9268	0.904	0.9766	0.9798
MYCN	GSM2113538	GSM2686159	0.0549	0.0221	0.1123	0.0323	0.1399	0.0645	0.9802	0.8485	0.9898	0.8382	0.9917	0.8287
MYOD1	GSM1218849	GSM1556152	0.1465	0.1079	0.2255	0.1544	0.2437	0.1954	0.8593	0.8981	0.908	0.9287	0.9107	0.9393
MYOD1	GSM1218850	GSM3940471	0.1629	0.0807	0.1919	0.1208	0.1414	0.1264	0.8777	0.8793	0.8937	0.9172	0.8414	0.9223
NANOG	GSM2648932	GSM2417187	0.1137	0.1776	0.1566	0.2111	0.4146	0.4293	0.7913	0.7771	0.8367	0.8124	0.9188	0.8863
NANOG	GSM3577159	GSM4742534	0.0744	0.1099	0.1066	0.144	0.2973	0.352	0.7752	0.7903	0.8205	0.8459	0.9037	0.9202
NANOG	GSM3577160	GSM4605762	0.0418	0.0519	0.051	0.0566	0.1807	0.2886	0.8212	0.7307	0.861	0.7686	0.9121	0.8989
NANOG	GSM3577162	GSM4087827	0.0784	0.0868	0.0987	0.1059	0.2377	0.3328	0.7446	0.7807	0.7829	0.8133	0.8366	0.9103
NANOG	GSM3577163	GSM3475324	0.0461	0.0796	0.0632	0.1131	0.248	0.3932	0.7655	0.7449	0.8192	0.8242	0.8884	0.9182
NANOG	GSM518374	GSM288345	0.0913	0.0517	0.1076	0.0448	0.2146	0.3205	0.7734	0.8552	0.8071	0.8947	0.8288	0.9746
NCOR1	GSM5214002	GSM3478055	0.0434	0.0669	0.0609	0.1149	0.1897	0.6135	0.8646	0.7821	0.9001	0.8649	0.979	0.9723
NEUROD1	GSM1700642	GSM4710582	0.0958	0.1478	0.1207	0.2145	0.1343	0.1957	0.857	0.8269	0.8853	0.8776	0.879	0.8475
NFE2	GSM1067276	GSM1032641	0.0695	0.012	0.1431	0.0151	0.2533	0.0568	0.763	0.9138	0.8766	0.948	0.9075	0.9735
NFE2	GSM3581473	GSM6805033	0.0031	0.0011	0.0045	0.0009	0.0019	0.0012	0.5336	0.6799	0.5739	0.686	0.5279	0.733
NFE2	GSM935414	GSM2086723	0.0106	0.0255	0.012	0.0436	0.0593	0.0762	0.7934	0.8018	0.8602	0.8522	0.8597	0.9192
NFIL3	GSM2527591	DRX178623	0.0555	0.0235	0.0824	0.0303	0.1141	0.0918	0.7477	0.7701	0.822	0.8453	0.8821	0.9325
NIPBL	GSM2816642	GSM560350	0.0089	0.1135	0.0123	0.2708	0.0526	0.2945	0.777	0.8854	0.8379	0.9352	0.9746	0.9838
NKX2-1	GSM5556351	GSM1059355	0.015	0.0165	0.0337	0.0353	0.0557	0.1461	0.7904	0.8059	0.878	0.8776	0.8763	0.9054
NKX2-1	GSM5556352	GSM1059354	0.0666	0.0596	0.1182	0.1185	0.2568	0.3012	0.7692	0.8366	0.8355	0.8978	0.8937	0.9246
NOTCH1	GSM959056	GSM732916	0.142	0.0149	0.2701	0.0731	0.3461	0.0498	0.7103	0.871	0.7828	0.9109	0.8153	0.9435
NR1H2	GSM2797589	GSM864670	0.0266	0.0365	0.0589	0.0703	0.1147	0.4624	0.89	0.805	0.9238	0.8646	0.976	0.9781
NR1H4	GSM1377535	GSM2342063	0.0021	0.0267	0.0117	0.0254	0.0579	0.0549	0.821	0.9015	0.8975	0.8929	0.9834	0.9084
NR2F2	GSM1257396	GSM7350717	0.0202	0.022	0.0717	0.0475	0.1036	0.067	0.7035	0.8329	0.8499	0.8955	0.8811	0.9151
NR3C1	GSM1516132	GSM1446192	0.0026	0.0021	0.0037	0.0029	0.039	0.0334	0.8401	0.7318	0.7989	0.8063	0.778	0.9132
NR3C1	GSM2942949	GSM2932672	0	0.0004	0	0.0007	0	0.0009	0.5928	0.511	0.554	0.6605	0.5343	0.6166
ONECUT1	GSM5215449	GSM1463857	0.0749	0.0775	0.097	0.0881	0.1496	0.3013	0.7783	0.8536	0.8188	0.8891	0.8622	0.9549
PAX6	GSM2333440	GSM2333437	0.006	0.0112	0.0077	0.0037	0.0134	0.0092	0.7774	0.8797	0.8329	0.8776	0.8268	0.8907
POLR2A	GSM1354549	GSM1961185	0.3226	0.3837	0.516	0.616	0.5821	0.6833	0.9165	0.924	0.9493	0.9533	0.9361	0.9698
POLR2A	GSM1503827	GSM318444	0.1479	0.3434	0.2601	0.5207	0.3665	0.595	0.8572	0.9112	0.8885	0.9464	0.9849	0.9869
POLR2A	GSM1527695	GSM2481144	0.203	0.1068	0.3571	0.3175	0.5898	0.2952	0.8184	0.9466	0.9078	0.9746	0.9746	0.9916
POLR2A	GSM486479	GSM912931	0.3225	0.1752	0.5506	0.3588	0.6748	0.5341	0.9228	0.8198	0.9635	0.8648	0.9857	0.9509
POLR2A	GSM894086	GSM1961187	0.2751	0.3278	0.4535	0.5762	0.5927	0.6878	0.8892	0.9212	0.938	0.9473	0.9483	0.9778
POLR3A	GSM501714	GSM726991	0.0093	0.0732	0.0189	0.1344	0.0408	0.1354	0.8014	0.747	0.8462	0.7562	0.8549	0.8065
POU2AF1	GSM5570038	GSM4217939	0.0829	0.1872	0.14	0.3258	0.3647	0.4703	0.8442	0.909	0.9083	0.9458	0.9698	0.9851
POU2F2	GSM5570037	GSM4217938	0.0272	0.0421	0.0606	0.0834	0.2943	0.2831	0.8067	0.8402	0.891	0.9098	0.9522	0.97
POU5F1	GSM1505728	GSM6437296	0.0912	0.0923	0.1297	0.1269	0.3925	0.4098	0.8175	0.8742	0.8609	0.9151	0.9675	0.986
POU5F1	GSM1705258	GSM6430419	0.021	0.0855	0.0269	0.1544	0.0827	0.2592	0.7712	0.7254	0.8142	0.8282	0.8842	0.8797
POU5F1	GSM1705259	GSM6430424	0.0161	0.049	0.0204	0.0767	0.0429	0.1293	0.746	0.6606	0.7926	0.7233	0.8463	0.8055
POU5F1	GSM1705267	GSM6430420	0.018	0.0945	0.0262	0.1639	0.2004	0.4204	0.7309	0.701	0.7881	0.8219	0.9651	0.9405
POU5F1	GSM1705268	GSM6430423	0.0093	0.0493	0.0157	0.0878	0.0887	0.2212	0.6904	0.6506	0.7738	0.7291	0.9578	0.8673
POU5F1	GSM2648933	GSM3604373	0.0366	0.0102	0.0566	0.0355	0.2375	0.4354	0.8498	0.7263	0.8839	0.8476	0.978	0.9783
POU5F1	GSM3577168	GSM8063857	0.0034	0.0313	0.0061	0.0592	0.0693	0.3069	0.8305	0.6571	0.8774	0.804	0.9569	0.7738
POU5F1	GSM545204	GSM1047938	0.0242	0.0621	0.0464	0.0868	0.2619	0.1446	0.7689	0.6826	0.8006	0.6895	0.976	0.7373
POU5F1	GSM881710	GSM1059848	0.0057	0.042	0.0055	0.0879	0.0578	0.2378	0.7742	0.73	0.8273	0.7977	0.9731	0.8745
PPARA	GSM4748817	GSM864671	0.1348	0.0045	0.1285	0.0073	0.098	0.0288	0.6071	0.4643	0.5915	0.6296	0.4998	0.813
PPARG	GSM3177950	GSM5343312	0.0406	0.0545	0.0703	0.0888	0.0401	0.123	0.8169	0.841	0.8741	0.8877	0.8741	0.9063
PPARG	GSM3177951	GSM1018067	0.0595	0.1075	0.1162	0.1385	0.0845	0.1887	0.8123	0.846	0.8732	0.8858	0.8635	0.9284
PPARG	GSM3177952	GSM6021822	0.0219	0.054	0.0551	0.0885	0.0452	0.1187	0.7818	0.8433	0.8458	0.9063	0.8642	0.9262
PPARG	GSM3177953	GSM1571709	0.0539	0.0864	0.0943	0.1137	0.0727	0.1585	0.7767	0.8752	0.852	0.9201	0.8537	0.93
PPARG	GSM3177954	GSM1018066	0.0905	0.1301	0.1228	0.1795	0.1115	0.233	0.8317	0.8195	0.881	0.8701	0.8877	0.8911
PPARG	GSM634630	GSM5343311	0.022	0.0416	0.041	0.0659	0.0161	0.0971	0.8008	0.8017	0.8692	0.8621	0.8419	0.8984
RAD21	ENCSR230ZWH_1	GSM3756029	0.2433	0.2474	0.3716	0.4429	0.4703	0.5754	0.7493	0.8679	0.851	0.9352	0.9017	0.9881
RAD21	ENCSR230ZWH_2	GSM3756027	0.2306	0.2674	0.3222	0.4313	0.5217	0.5629	0.7311	0.8889	0.7939	0.9401	0.8992	0.9856
RAD21	ENCSR917QNE_1	GSM3756028	0.2273	0.23	0.3264	0.3727	0.4972	0.5478	0.7334	0.8703	0.805	0.933	0.9075	0.9886
RAD21	ENCSR917QNE_2	GSM2790414	0.2746	0.2841	0.3776	0.4427	0.5293	0.6205	0.7753	0.8801	0.8575	0.937	0.9394	0.9841
RAD21	GSM2527619	GSM2790415	0.272	0.2782	0.394	0.4506	0.5433	0.6053	0.8075	0.8875	0.8798	0.9423	0.949	0.9857
RAD21	GSM2527620	GSM2752307	0.2221	0.2609	0.3331	0.4064	0.5394	0.5372	0.7586	0.894	0.8379	0.9376	0.9429	0.9812
RAD21	GSM2534631	GSM2752308	0.2348	0.2192	0.342	0.3834	0.504	0.5692	0.757	0.8802	0.8205	0.9457	0.9313	0.993
RAD21	GSM2534632	GSM2752309	0.2257	0.246	0.3247	0.4314	0.4776	0.5689	0.7363	0.8707	0.8061	0.945	0.9201	0.992
RAD21	GSM3111907	GSM2905561	0.2688	0.2255	0.4404	0.35	0.7025	0.5452	0.8285	0.8181	0.9104	0.8876	0.992	0.9691
RAD21	GSM3634249	GSM2790417	0.3459	0.2608	0.5415	0.4131	0.6098	0.5875	0.897	0.8348	0.9628	0.9113	0.9963	0.9677
RAD21	GSM3634250	GSM2790416	0.2834	0.2684	0.4488	0.4063	0.5218	0.6067	0.9043	0.8436	0.9677	0.9171	0.996	0.9735
RAD21	GSM5373150	GSM2184326	0.1636	0.2542	0.2209	0.3627	0.3664	0.5704	0.886	0.8282	0.944	0.8898	0.9903	0.9588
RAD21	GSM7832129	GSM4776637	0.2871	0.291	0.3784	0.4195	0.7355	0.551	0.8373	0.9047	0.8992	0.9443	0.9811	0.9841
RAD21	GSM7832130	GSM2579430	0.2666	0.2811	0.3303	0.4086	0.5764	0.5368	0.8858	0.8999	0.9397	0.9409	0.9795	0.9863
RAD21	GSM7832131	GSM7832133	0.3605	0.3422	0.4984	0.4973	0.6606	0.6481	0.8787	0.8899	0.9459	0.9466	0.9882	0.9839
RARA	GSM4950405	GSM1370736	0.0168	0.0282	0.0196	0.0392	0.0785	0.0673	0.877	0.7697	0.8963	0.802	0.9006	0.8653
RBBP5	GSM831039	GSM566278	0.4622	0.2529	0.5493	0.3925	0.6555	0.3735	0.9233	0.9794	0.9445	0.9865	0.9785	0.9952
RBPJ	GSM1252937	GSM732917	0.1242	0.0309	0.3387	0.0528	0.3711	0.0612	0.8921	0.8913	0.9247	0.9297	0.9604	0.949
RELA	GSM1961561	GSM1961553	0.201	0.1766	0.317	0.2905	0.4473	0.4056	0.9109	0.9106	0.9428	0.9534	0.9598	0.9778
RELA	GSM5215470	GSM3301822	0.0276	0.0963	0.0594	0.096	0.0938	0.0425	0.8993	0.9925	0.9034	0.9937	0.9624	0.988
REST	GSM2700574	GSM687285	0.2313	0.1826	0.3045	0.2124	0.3335	0.1014	0.8575	0.8595	0.8932	0.8389	0.9286	0.8728
RNF2	GSM5018691	GSM656523	0.1445	0.2588	0.1207	0.278	0.1713	0.1841	0.8421	0.9673	0.864	0.976	0.8997	0.9812
RNF2	GSM5330960	GSM585229	0.0141	0.0011	0.0034	0.0011	0.0016	0.0011	0.84	0.5189	0.6105	0.4991	0.7156	0.5427
RNF2	GSM5482047	GSM5269556	0.138	0.2298	0.1486	0.2653	0.1426	0.191	0.9677	0.9546	0.9669	0.9759	0.9626	0.9756
RNF2	GSM5482048	GSM5269555	0.2694	0.19	0.2457	0.2081	0.1609	0.2014	0.984	0.9744	0.9762	0.9851	0.9637	0.9859
RNF2	GSM5482049	GSM5269554	0.0677	0.2465	0.0758	0.2468	0.0723	0.1745	0.9734	0.9841	0.9677	0.9883	0.975	0.9864
RNF2	GSM5688841	GSM2393579	0.1076	0.4905	0.166	0.5273	0.3135	0.4368	0.9437	0.9758	0.9547	0.9883	0.9914	0.988
RNF2	GSM6594511	GSM4029212	0.03	0.3103	0.0335	0.4488	0.0705	0.3478	0.9905	0.959	0.9944	0.973	0.9967	0.9532
RNF2	GSM850474	GSM4029211	0.051	0.0418	0.0791	0.3045	0.0724	0.0848	0.7349	0.8754	0.7582	0.9352	0.7708	0.9273
RUNX1	GSM1056935	GSM1646845	0.0257	0.0071	0.072	0.0286	0.1906	0.1542	0.9059	0.8385	0.9594	0.9031	0.9944	0.9759
RUNX2	GSM2041108	GSM1305864	0.0112	0.1386	0.0171	0.1744	0.0249	0.2078	0.9022	0.8075	0.9292	0.8612	0.9438	0.881
RUNX2	GSM3312807	GSM3392783	0.2335	0.2578	0.3127	0.413	0.3044	0.4572	0.7964	0.8863	0.8422	0.9199	0.7907	0.9462
RXRA	GSM3634227	GSM541305	0.1198	0.1757	0.1368	0.249	0.2784	0.6363	0.8108	0.8598	0.8469	0.9017	0.941	0.9714
RXRA	GSM3634228	GSM3449858	0.1144	0.1326	0.1937	0.1824	0.1665	0.4509	0.7836	0.8737	0.845	0.9132	0.9242	0.9755
RXRA	GSM3636221	GSM541304	0.1167	0.1483	0.1718	0.2189	0.237	0.6001	0.8575	0.8555	0.8872	0.9002	0.9554	0.9723
RXRA	GSM3636222	GSM541300	0.1471	0.1927	0.2476	0.2958	0.3251	0.6263	0.8158	0.8651	0.8704	0.9064	0.9433	0.971
RXRA	GSM803452	GSM541301	0.1616	0.1507	0.2369	0.2761	0.3289	0.6769	0.812	0.8161	0.8641	0.8848	0.9148	0.9692
RXRA	GSM803506	GSM1603269	0.0224	0.138	0.0286	0.1666	0.0596	0.1476	0.8243	0.7705	0.8403	0.748	0.8717	0.7735
SIN3A	GSM935331	GSM1003781	0.2335	0.2271	0.4644	0.416	0.6047	0.6999	0.9736	0.8081	0.9879	0.8801	0.9962	0.9724
SIRT6	GSM831041	GSM1607366	0.0001	0.0081	0.0001	0.0953	0	0.0006	0.7958	0.8888	0.8464	0.9861	0.484	0.1453
SMAD3	GSM1949005	GSM539541	0.0002	0.0015	0.0005	0.0054	0.0512	0.3295	0.7089	0.712	0.8438	0.8625	0.9755	0.9817
SMAD4	GSM727561	GSM3563728	0.0215	0.0037	0.0204	0.0055	0.0315	0.2214	0.9102	0.7781	0.9251	0.839	0.9487	0.9732
SMARCA4	ENCSR587OQL_1	GSM1262346	0.0598	0.0183	0.1027	0.0318	0.1959	0.0374	0.6604	0.8961	0.7505	0.9314	0.7854	0.9696
SMARCA4	GSM3494631	GSM6436755	0.1125	0.0767	0.1713	0.1152	0.2884	0.178	0.7237	0.931	0.843	0.9612	0.9026	0.9683
SMARCA4	GSM4443749	GSM2808653	0.0042	0.0996	0.0043	0.0412	0.0463	0.0534	0.829	0.915	0.9113	0.9253	0.9766	0.94
SMARCA4	GSM602297	GSM896923	0.0463	0.0203	0.0849	0.0285	0.3677	0.0781	0.6614	0.9103	0.7668	0.9426	0.9377	0.9732
SMARCA4	GSM971333	GSM4675291	0.0072	0.008	0.0101	0.0171	0.0275	0.0764	0.7738	0.7173	0.8427	0.8366	0.8663	0.9351
SMARCA4	GSM971343	GSM2184309	0.0388	0.1862	0.0601	0.2662	0.0902	0.5044	0.93	0.8784	0.9543	0.9149	0.9782	0.9694
SMARCA5	GSM2827549	GSM1296405	0.0406	0.1944	0.0479	0.3994	0.0757	0.553	0.9506	0.8293	0.9753	0.9058	0.9918	0.958
SMC1A	GSM2493882	GSM766454	0.247	0.3533	0.3042	0.4518	0.4504	0.6519	0.9304	0.8749	0.9669	0.9201	0.9934	0.9546
SMC1A	GSM4030542	GSM2492064	0.3547	0.2294	0.5214	0.4364	0.6445	0.5939	0.8215	0.9168	0.9181	0.97	0.9756	0.9867
SMC3	GSM3734974	GSM6437313	0.2163	0.4078	0.2574	0.5725	0.3371	0.8409	0.931	0.9236	0.9649	0.9677	0.9963	0.9957
SNAI2	GSM7151688	GSM1499413	0	0.0031	0	0.0037	0.0001	0.003	0.7277	0.4512	0.525	0.4934	0.7061	0.4225
SOX2	GSM1505768	GSM2341290	0.0165	0.0275	0.0318	0.0313	0.2965	0.4647	0.8083	0.7818	0.876	0.8417	0.9913	0.9869
SOX2	GSM456570	GSM288347	0.0263	0.0405	0.0315	0.0563	0.2468	0.3197	0.7117	0.8117	0.7859	0.8856	0.9527	0.9864
SOX2	GSM7431744	GSM307138	0.0821	0.1158	0.113	0.1691	0.4965	0.4756	0.811	0.8247	0.8626	0.8766	0.984	0.9813
SP1	GSM803377	GSM3258754	0.1405	0.1779	0.1695	0.3558	0.4841	0.3231	0.7506	0.958	0.8003	0.9747	0.9294	0.9897
SPI1	GSM1146443	GSM4836252	0.1132	0.0705	0.0896	0.1047	0.0283	0.3892	0.974	0.668	0.9699	0.6883	0.9572	0.8974
SPI1	GSM1146444	GSM940924	0.1231	0.0749	0.1314	0.118	0.0355	0.4079	0.9769	0.6985	0.9815	0.7145	0.9812	0.902
SPI1	GSM1421017	GSM1531740	0.2673	0.2724	0.3545	0.355	0.4623	0.5554	0.7985	0.8439	0.8585	0.8879	0.9107	0.9602
SPI1	GSM1421019	GSM2991127	0.22	0.1935	0.2758	0.2434	0.3323	0.3309	0.7889	0.8691	0.8418	0.8993	0.8904	0.9442
SPI1	GSM1681423	GSM7903423	0.2763	0.308	0.3686	0.4225	0.4105	0.6542	0.8343	0.8666	0.8767	0.9064	0.8825	0.9691
SPI1	GSM1703900	GSM1290095	0.31	0.3086	0.3948	0.3898	0.4726	0.4953	0.8147	0.8492	0.8588	0.8894	0.9048	0.9408
SPI1	GSM1816089	GSM2700952	0.264	0.3149	0.3327	0.3961	0.4517	0.5323	0.8862	0.8126	0.9189	0.8659	0.953	0.918
SPI1	GSM1816090	GSM2700951	0.3829	0.373	0.4547	0.4446	0.5233	0.5645	0.8442	0.8462	0.8799	0.8835	0.9138	0.9364
SPI1	GSM3501451	GSM3501453	0.0802	0.1466	0.1445	0.2152	0.2676	0.2608	0.8721	0.8786	0.9274	0.9259	0.9609	0.9586
SPI1	GSM3686918	GSM4217947	0.1748	0.2954	0.2788	0.3545	0.4342	0.4465	0.8839	0.8334	0.9302	0.8589	0.976	0.9012
SPI1	GSM3686919	GSM4217940	0.0817	0.2003	0.1465	0.1355	0.3612	0.3739	0.8963	0.8051	0.9408	0.7901	0.9808	0.897
SPI1	GSM3686924	GSM3017971	0.2652	0.2414	0.3491	0.3198	0.4356	0.5102	0.9008	0.8256	0.934	0.877	0.9625	0.9398
SPI1	GSM3686926	GSM3017972	0.2665	0.2044	0.3295	0.2728	0.3744	0.4665	0.8954	0.8187	0.9275	0.8656	0.9546	0.9383
SPI1	GSM3686928	GSM1167581	0.0715	0.2432	0.1189	0.2925	0.1659	0.3055	0.8446	0.8465	0.9053	0.8723	0.9329	0.8619
SPI1	GSM3686930	GSM3478660	0.1244	0.1586	0.2195	0.2393	0.2632	0.3096	0.8974	0.8443	0.9363	0.8903	0.9594	0.9394
SPI1	GSM3686933	GSM4579265	0.0999	0.0857	0.0744	0.1124	0.1849	0.2302	0.7408	0.9026	0.7699	0.9475	0.8169	0.9847
SPI1	GSM3686953	GSM940925	0.2394	0.3151	0.3323	0.4066	0.4335	0.5828	0.853	0.8263	0.8941	0.8764	0.9237	0.9443
SPI1	GSM3686954	GSM2060958	0.1835	0.2933	0.277	0.3835	0.3869	0.5829	0.8703	0.8043	0.9191	0.8533	0.9544	0.9211
SPI1	GSM3686955	GSM2974737	0.0896	0.2141	0.1355	0.2959	0.2645	0.4993	0.8921	0.8003	0.9318	0.8575	0.9679	0.9187
SPI1	GSM4751328	GSM4663239	0.1893	0.2461	0.258	0.3295	0.3568	0.4732	0.7379	0.8619	0.7999	0.8949	0.8832	0.9495
SRC	GSM2427948	GSM1323753	0.0001	0.0343	0.0001	0.0524	0.0005	0.0512	0.6415	0.6583	0.7555	0.6588	0.8933	0.5251
STAT3	GSM1641317	GSM1004859	0.0121	0.0024	0.0108	0.0073	0.0087	0.0989	0.9534	0.6485	0.9605	0.7816	0.9566	0.9415
STAT3	GSM2545819	GSM1004858	0.0022	0.003	0.0036	0.0076	0.0018	0.0137	0.8894	0.6381	0.9071	0.7408	0.8602	0.7396
STAT3	GSM2545821	GSM1004861	0.0163	0.0065	0.0088	0.016	0.0162	0.0375	0.946	0.6785	0.9437	0.7634	0.9689	0.7345
STAT5A	GSM1056922	GSM5574817	0.0044	0.0389	0.0086	0.0636	0.0538	0.2494	0.9287	0.7842	0.9696	0.7997	0.9826	0.9531
STAT5A	GSM1056923	GSM4385532	0.0012	0.0085	0.0023	0.0233	0.0729	0.1321	0.8404	0.8089	0.9003	0.8589	0.9564	0.9214
STAT5A	GSM1056924	GSM4731620	0.0003	0.0053	0.001	0.0108	0.0004	0.0149	0.8515	0.6879	0.8749	0.7401	0.9636	0.6023
STAT5A	GSM1056925	GSM4423556	0.0001	0.1115	0.0001	0.2777	0.0113	0.2072	0.7469	0.8866	0.8385	0.9384	0.9134	0.6758
STAT5A	GSM5034025	GSM1295562	0.0208	0.071	0.0485	0.1201	0.0118	0.1533	0.915	0.7084	0.9364	0.785	0.9124	0.775
STAT5A	GSM671400	GSM904760	0.0234	0.0058	0.0484	0.0253	0.1249	0.384	0.8765	0.7693	0.9342	0.8776	0.9875	0.9798
STAT5B	GSM1577745	GSM904761	0.0109	0.0059	0.0106	0.0094	0.0053	0.0592	0.5938	0.6844	0.6172	0.6814	0.6062	0.9084
STAT5B	GSM1577746	GSM2734690	0.0267	0.0202	0.0598	0.0529	0.0762	0.4184	0.7373	0.8695	0.861	0.9199	0.8339	0.9776
STAT5B	GSM1577750	GSM2734689	0.0019	0.0008	0.0015	0.0013	0.0014	0.0023	0.751	0.636	0.7171	0.6728	0.6324	0.7101
STAT5B	GSM1577751	GSM904767	0.0183	0.0241	0.0481	0.0274	0.1557	0.4341	0.8075	0.8843	0.9009	0.9098	0.9191	0.9886
SUPT5H	GSM2295948	GSM594828	0.1995	0.3643	0.3533	0.6136	0.4798	0.7115	0.8191	0.9425	0.8788	0.9713	0.9074	0.9886
SUZ12	GSM831042	GSM1399510	0.2225	0.2672	0.2908	0.4823	0.4007	0.6134	0.9711	0.9918	0.9729	0.995	0.9461	0.9949
TAF1	GSM803450	GSM774942	0.3796	0.0549	0.5486	0.1061	0.5447	0.1435	0.9404	0.93	0.9547	0.9594	0.9779	0.9887
TAF3	ERC000011	GSM1390707	0.0446	0.2119	0.0853	0.3674	0.1013	0.5387	0.9192	0.9698	0.9648	0.9887	0.9817	0.9958
TAL1	GSM1038697	GSM746555	0.0403	0.0573	0.0477	0.1004	0.1722	0.138	0.8261	0.855	0.8605	0.9003	0.906	0.9617
TAL1	GSM1816082	GSM989019	0	0.0069	0	0.0044	0	0.0023	0.7066	0.6689	0.7785	0.5594	0.831	0.3002
TBP	GSM5379755	GSM774944	0.0503	0.1213	0.0971	0.1941	0.1558	0.3144	0.9318	0.9457	0.9564	0.9566	0.9818	0.9653
TBP	GSM935277	GSM912900	0.1476	0.1885	0.3388	0.3788	0.5095	0.5541	0.8567	0.8716	0.9313	0.9189	0.9752	0.9634
TBP	GSM935280	GSM1390699	0.181	0.1545	0.3432	0.2971	0.4717	0.3355	0.8376	0.9635	0.9001	0.9817	0.9567	0.9945
TBP	GSM935303	GSM555160	0.3132	0.3244	0.378	0.5392	0.6507	0.664	0.8963	0.9484	0.9191	0.9657	0.981	0.9914
TBX21	GSM2176974	GSM998272	0.1633	0.0829	0.0544	0.1447	0.3912	0.3061	0.8429	0.8939	0.8596	0.9312	0.953	0.9703
TBX21	GSM776557	GSM836124	0.0224	0.075	0.0411	0.1857	0.111	0.3556	0.8596	0.8394	0.9133	0.9155	0.9536	0.951
TBX3	GSM2423731	GSM7518572	0.0077	0.0148	0.0217	0.0329	0.1014	0.1112	0.8134	0.7899	0.8732	0.8623	0.963	0.9667
TCF12	GSM2828545	GSM4051151	0.021	0.0838	0.0403	0.2904	0.1609	0.5477	0.8227	0.8338	0.8763	0.9111	0.9775	0.981
TCF12	GSM803427	GSM1288311	0.1949	0.2943	0.2499	0.3992	0.5325	0.6122	0.8509	0.8528	0.8841	0.888	0.9593	0.9432
TCF3	GSM1010745	GSM2058432	0.0525	0.0174	0.134	0.0313	0.2142	0.2277	0.8756	0.8816	0.8993	0.9211	0.9305	0.9801
TEAD4	GSM6341900	GSM3019324	0.0581	0.0848	0.0777	0.1204	0.0995	0.1207	0.8145	0.8391	0.8548	0.8927	0.851	0.8853
TET1	GSM2642522	GSM706672	0.0383	0.0628	0.0174	0.0549	0.0443	0.0452	0.989	0.9628	0.986	0.9606	0.9909	0.9546
TFAP2C	GSM2817670	GSM6077140	0.0187	0.1332	0.0223	0.1802	0.1161	0.3096	0.9135	0.8161	0.9307	0.8373	0.9351	0.868
TFAP2C	GSM530915	GSM1503830	0.0386	0.1057	0.0424	0.1379	0.048	0.1771	0.7683	0.838	0.7957	0.8523	0.7723	0.8136
TFAP2C	GSM6341902	GSM3019344	0.1895	0.2391	0.2187	0.2789	0.2792	0.4341	0.8678	0.8895	0.8877	0.8897	0.8849	0.9243
TFAP2C	GSM6522563	GSM3019325	0.1243	0.1595	0.1544	0.1956	0.2147	0.2924	0.8422	0.912	0.8761	0.9267	0.8641	0.9394
TP53	GSM981235	GSM647224	0.0256	0.0089	0.0312	0.012	0.0203	0.0182	0.8602	0.7141	0.8691	0.7178	0.7659	0.7839
TRIM28	GSM1399258	GSM1931784	0.0214	0.0325	0.0217	0.0334	0.0773	0.0893	0.7411	0.7181	0.7317	0.731	0.824	0.8475
TRIM28	GSM1467734	GSM1406445	0.126	0.0751	0.0834	0.0775	0.0136	0.0904	0.9738	0.7166	0.9644	0.7168	0.8596	0.7713
TRIM28	GSM1467736	GSM1819199	0.0004	0.0024	0.0006	0.0021	0.025	0.0136	0.7995	0.7345	0.8057	0.7143	0.9405	0.8639
USF1	GSM803347	GSM4051152	0.2122	0.1495	0.2777	0.2265	0.4659	0.5089	0.945	0.9098	0.9636	0.9227	0.972	0.9783
USF1	GSM803426	GSM3483911	0.1217	0.1492	0.1468	0.2135	0.2076	0.278	0.791	0.9088	0.8102	0.9165	0.866	0.9472
USF2	GSM935558	GSM912910	0.1002	0.1097	0.1857	0.1745	0.3062	0.4524	0.8431	0.8755	0.9149	0.9236	0.9547	0.9707
VSX2	GSM5859984	GSM5860053	0.1424	0.1832	0.2328	0.3008	0.1921	0.318	0.861	0.8515	0.8979	0.8918	0.8918	0.9071
VSX2	GSM5859986	GSM5860055	0	0.02	0	0.0359	0.0001	0.0155	0.9001	0.568	0.9377	0.5511	0.9697	0.4741
WDR5	GSM4050754	GSM4050765	0.0041	0.0036	0.0085	0.0045	0.0053	0.007	0.934	0.5362	0.9362	0.5439	0.9403	0.5949
YAP1	GSM1515738	GSM5513455	0.0286	0.0897	0.0617	0.183	0.0845	0.3361	0.7157	0.8235	0.8178	0.8928	0.8901	0.9211
