## Supplementary_Table_S3 for "Biological Features Underlying Factor-Specific Predictability of Cross-Species Regulatory Occupancy"

### Sheet: Sheet1
Supplementary Table S3. Descriptions of biological features analyzed for associations with cross-species regulatory-factor predictability.
Feature	Feature description	Feature type
Peak Number	The total peak number of the corresponding training dataset.	Peak-related
Motif Length	The motif length of the corresponding TF; if multiple motifs are available from public databases, their lengths are averaged, weighted by the frequency of each motif's occurrence within peaks.	Peak-related
Motif in Peak Ratio	The ratio of peak regions that contain the TF’s motif.	Peak-related
Peak in Motif Ratio	The ratio of the TF’s peaks that overlaps with motifs in the dataset.	Peak-related
PhastCons4way	The average PhastCons conservation score for the region, indicating evolutionary conservation across multiple species.	Peak-related
COB coreset Region in Peak Ratio	The fraction of peaks that overlap with FUNCODE CO-B core set conserved regions.	Peak-related
COV coreset Region in Peak Ratio	The fraction of peaks that overlap with FUNCODE CO-V core set conserved regions.	Peak-related
COV extendset Region in Peak Ratio	The fraction of peaks that overlap with FUNCODE CO-V extend set conserved regions.	Peak-related
Peak in COB coreset Region Ratio	The fraction of FUNCODE CO-B core set conserved regions that overlap with peaks.	Peak-related
Peak in COV coreset Region Ratio	The fraction of FUNCODE CO-V core set conserved regions that overlap with peaks.	Peak-related
Peak in COV extendset Region Ratio	The fraction of FUNCODE CO-V extend set conserved regions that overlap with peaks.	Peak-related
Low complexity Repeats in Peak Ratio	The fraction of peaks that overlap with low‐complexity repeats.	Peak-related
scRNA Repeats in Peak Ratio	The fraction of peaks that overlap with scRNA repeats.	Peak-related
Simple repeats in Peak Ratio	The fraction of peaks that overlap with simple repeats.	Peak-related
srpRNA Repeats in Peak Ratio	The fraction of peaks that overlap with srpRNA repeats.	Peak-related
LINE Repeats in Peak Ratio	The fraction of peaks that overlap with LINE repeats.	Peak-related
RNA Repeats in Peak Ratio	The fraction of peaks that overlap with RNA repeats.	Peak-related
SINE Repeats in Peak Ratio	The fraction of peaks that overlap with SINE repeats.	Peak-related
Retroposon Repeats in Peak Ratio	The fraction of peaks that overlap with retroposon repeats.	Peak-related
tRNA Repeats in Peak Ratio	The fraction of peaks that overlap with tRNA repeats.	Peak-related
LTR Repeats in Peak Ratio	The fraction of peaks that overlap with LTR repeats.	Peak-related
RC Repeats in Peak Ratio	The fraction of peaks that overlap with RC repeats.	Peak-related
Satellite Repeats in Peak Ratio	The fraction of peaks that overlap with Satellite repeats.	Peak-related
rRNA Repeats in Peak Ratio	The fraction of peaks that overlap with rRNA repeats.	Peak-related
snRNA Repeats in Peak Ratio	The fraction of peaks that overlap with snRNA repeats.	Peak-related
DNA Repeats in Peak Ratio	The fraction of peaks that overlap with DNA repeats.	Peak-related
Unknown Repeats in Peak Ratio	The fraction of peaks that overlap with repeats whose classes are unknown.	Peak-related
Peak in Low complexity Repeats Ratio	Among all low-complexity repeat regions, the proportion covered by peaks.	Peak-related
Peak in scRNA Repeats Ratio	Among all scRNA repeat regions, the proportion covered by peaks.	Peak-related
Peak in Simple repeat Repeats Ratio	Among all simple repeat regions, the proportion covered by peaks.	Peak-related
Peak in srpRNA Repeats Ratio	Among all srpRNA repeat regions, the proportion covered by peaks.	Peak-related
Peak in LINE Repeats Ratio	Among all LINE repeat regions, the proportion covered by peaks.	Peak-related
Peak in RNA Repeats Ratio	Among all RNA repeat regions, the proportion covered by peaks.	Peak-related
Peak in Retroposon Repeats Ratio	Among all retroposon repeat regions, the proportion covered by peaks.	Peak-related
Peak in SINE Repeats Ratio	Among all SINE repeat regions, the proportion covered by peaks.	Peak-related
Peak in tRNA Repeats Ratio	Among all tRNA repeat regions, the proportion covered by peaks.	Peak-related
Peak in LTR Repeats Ratio	Among all LTR repeat regions, the proportion covered by peaks.	Peak-related
Peak in RC Repeats Ratio	Among all RC repeat regions, the proportion covered by peaks.	Peak-related
Peak in Satellite Repeats Ratio	Among all satellite repeat regions, the proportion covered by peaks.	Peak-related
Peak in rRNA Repeats Ratio	Among all rRNA repeat regions, the proportion covered by peaks.	Peak-related
Peak in snRNA Repeats Ratio	Among all snRNA repeat regions, the proportion covered by peaks.	Peak-related
Peak in DNA Repeats Ratio	Among all DNA repeat regions, the proportion covered by peaks.	Peak-related
Peak in Unknown Repeats Ratio	Among all repeat regions whose classes are unknown, the proportion covered by peaks.	Peak-related
Peak wiConservedRegion wiPromoter wiRepeats wiMotif Ratio	The fraction of peaks that overlap with FUNCODE conserved regions, with promoters, with any class of repeats and with motifs.	Peak-related
Peak wiConservedRegion wiPromoter wiRepeats woMotif Ratio	The fraction of peaks that overlap with FUNCODE conserved regions, with promoters, with any class of repeats, and without motifs.	Peak-related
Peak wiConservedRegion wiPromoter woRepeats wiMotif Ratio	The fraction of peaks that overlap with FUNCODE conserved regions, with promoters, without repeats, and with motifs.	Peak-related
Peak wiConservedRegion wiPromoter woRepeats woMotif Ratio	The fraction of peaks that overlap with FUNCODE conserved regions, with promoters, without repeats, and without motifs.	Peak-related
Peak wiConservedRegion woPromoter wiRepeats wiMotif Ratio	The fraction of peaks that overlap with FUNCODE conserved regions, without promoters, with any class of repeats, and with motifs.	Peak-related
Peak wiConservedRegion woPromoter wiRepeats woMotif Ratio	The fraction of peaks that overlap with FUNCODE conserved regions, without promoters, with any class of repeats, and without motifs.	Peak-related
Peak wiConservedRegion woPromoter woRepeats wiMotif Ratio	The fraction of peaks that overlap with FUNCODE conserved regions, without promoters, without repeats, and with motifs.	Peak-related
Peak wiConservedRegion woPromoter woRepeats woMotif Ratio	The fraction of peaks that overlap with FUNCODE conserved regions, without promoters, without repeats, and without motifs.	Peak-related
Peak woConservedRegion wiPromoter wiRepeats wiMotif Ratio	The fraction of peaks that do not overlap with FUNCODE conserved regions, with promoters, with any class of repeats, and with motifs.	Peak-related
Peak woConservedRegion wiPromoter wiRepeats woMotif Ratio	The fraction of peaks that do not overlap with FUNCODE conserved regions, with promoters, with any class of repeats, and without motifs.	Peak-related
Peak woConservedRegion wiPromoter woRepeats wiMotif Ratio	The fraction of peaks that do not overlap with FUNCODE conserved regions, with promoters, without repeats, and with motifs.	Peak-related
Peak woConservedRegion wiPromoter woRepeats woMotif Ratio	The fraction of peaks that do not overlap with FUNCODE conserved regions, with promoters, without repeats, and without motifs.	Peak-related
Peak woConservedRegion woPromoter wiRepeats wiMotif Ratio	The fraction of peaks that do not overlap with FUNCODE conserved regions, without promoters, with any class of repeats, and with motifs.	Peak-related
Peak woConservedRegion woPromoter wiRepeats woMotif Ratio	The fraction of peaks that do not overlap with FUNCODE conserved regions, without promoters, with any class of repeats, and without motifs.	Peak-related
Peak woConservedRegion woPromoter woRepeats wiMotif Ratio	The fraction of peaks that do not overlap with FUNCODE conserved regions, without promoters, without repeats, and with motifs.	Peak-related
Peak woConservedRegion woPromoter woRepeats woMotif Ratio	The fraction of peaks that do not overlap with FUNCODE conserved regions, without promoters, without repeats, and without motifs.	Peak-related
SINE-MIR Repeats in Peak ratio	The fraction of peaks that overlap with SINE-MIR repeats.	Peak-related
SINE-5S-Deu-L2 Repeats in Peak ratio	The fraction of peaks that overlap with SINE-5S-Deu-L2 repeats.	Peak-related
SINE-tRNA-RTER Repeats in Peak ratio	The fraction of peaks that overlap with SINE-tRNA-RTER repeats.	Peak-related
SINE-tRNA-Deu Repeats in Peak ratio	The fraction of peaks that overlap with SINE-tRNA-Deu repeats.	Peak-related
SINE-Alu Repeats in Peak ratio	The fraction of peaks that overlap with SINE-Alu repeats.	Peak-related
SINE-tRNA Repeats in Peak ratio	The fraction of peaks that overlap with SINE-tRNA repeats.	Peak-related
Peak in SINE-MIR Repeats ratio	Among all SINE-MIR repeat regions, the proportion covered by peaks.	Peak-related
Peak in SINE-5S-Deu-L2 Repeats ratio	Among all SINE-5S-Deu-L2 repeat regions, the proportion covered by peaks.	Peak-related
Peak in SINE-tRNA-RTER Repeats ratio	Among all SINE-tRNA-RTER repeat regions, the proportion covered by peaks.	Peak-related
Peak in SINE-tRNA-Deu Repeats ratio	Among all SINE-tRNA-Deu repeat regions, the proportion covered by peaks.	Peak-related
Peak in SINE-Alu Repeats ratio	Among all SINE-Alu repeat regions, the proportion covered by peaks.	Peak-related
Peak in SINE-tRNA Repeats ratio	Among all SINE-tRNA repeat regions, the proportion covered by peaks.	Peak-related
Number of TF-TF interactions	Count of TF-TF interactions with STRING combined score over 700.	Protein-related
Averaged TF-TF interaction score	Averaged STRING combined score of TF-TF interactions.	Protein-related
Phase-separation propensity (PSPire Score)	Propensity of phase-separation calculated by PSPire.	Protein-related
Phase-separation propensity (PSPire Score, ignore IDR)	Propensity of phase-separation calculated by PSPire with IDR ignored.	Protein-related
Length of IDR	IDR length.	Protein-related
IDR Ratio	IDR fraction of TF protein.	Protein-related
SSUP Charged AA Ratio	Fraction of charged amino-acids on TF structured superficial regions (SSUP).	Protein-related
SSUP Phosphosites AA Ratio	Fraction of phosphorylation sites on TF SSUP.	Protein-related
IDR Charged AA Ratio	Fraction of charged amino-acids on TF IDR.	Protein-related
IDR Phosphosites AA Ratio	Fraction of phosphorylation sites on TF IDR.	Protein-related
SSUP K Ratio	Fraction of Lysine on TF SSUP.	Protein-related
SSUP R Ratio	Fraction of Arginine on TF SSUP.	Protein-related
SSUP H Ratio	Fraction of Histidine on TF SSUP.	Protein-related
SSUP D Ratio	Fraction of Aspartic acid on TF SSUP.	Protein-related
SSUP E Ratio	Fraction of Glutamic acid on TF SSUP.	Protein-related
IDR K Ratio	Fraction of Lysine on TF IDR.	Protein-related
IDR R Ratio	Fraction of Arginine on TF IDR.	Protein-related
IDR H Ratio	Fraction of Histidine on TF IDR.	Protein-related
IDR D Ratio	Fraction of Aspartic acid on TF IDR.	Protein-related
IDR E Ratio	Fraction of Glutamic acid on TF IDR.	Protein-related
TF-cobinding Frequency	Frequency of the current TF cobinding with other TFs.	Protein-related
BLOSUM62	BLOSUM62 alignment score for human and mouse protein sequences.	Protein-related
Normalized BLOSUM62	Normalized BLOSUM62 alignment score for human and mouse protein sequences.	Protein-related
Identical AAs Aligned Percentage	Percentage of indentitive amino-acids aligned between human and mouse protein sequences.	Protein-related
Similar AAs Aligned Percentage	Percentage of similar amino-acids (BLOSUM62 score > 0) aligned between human and mouse protein sequences.	Protein-related
DBD Identical AAs Aligned Count	Number of indentitive amino-acids aligned between human and mouse protein DNA-binding domain sequences.	Protein-related
DBD Identical AAs Aligned Ratio	Fraction of indentitive amino-acids aligned between human and mouse protein DNA-binding domain sequences.	Protein-related
Pfam Identical AAs Aligned Count	Number of indentitive amino-acids aligned between human and mouse protein Pfam domain sequences, where the domains are those annotated in the Pfam database.	Protein-related
Pfam Identical AAs Aligned Ratio	Fraction of indentitive amino-acids aligned between human and mouse protein Pfam domain sequences, where the domains are those annotated in the Pfam database.	Protein-related
IDR Identical AAs Aligned Count	Number of indentitive amino-acids aligned between human and mouse protein IDR sequences.	Protein-related
IDR Identical AAs Aligned Ratio	Fraction of indentitive amino-acids aligned between human and mouse protein IDR sequences.	Protein-related
Phase-separation propensity (MolPhase Score)	Propensity of phase-separation calculated by MolPhase.	Protein-related
Phase-separation propensity (catGRANULE Score)	Propensity of phase-separation calculated by catGRANULE.	Protein-related
Phase-separation propensity (catGRANULE Rank)	Propensity of phase-separation calculated by catGRANULE. Normalized according to rank of proteins.	Protein-related
PLAAC NLLR Score of Prion-Like Domain	Score of protein-level predicted Prion-Like domain calculated by PLAAC NLLR.	Protein-related
PLAAC NLLR Score of Prion-Like Domain (Rank)	Score of protein-level predicted Prion-Like domain calculated by PLAAC NLLR. Normalized according to rank of proteins.	Protein-related
Phase-separation propensity (PScore Score)	Propensity of phase-separation calculated by PScore.	Protein-related
Phase-separation propensity (PScore Rank)	Propensity of phase-separation calculated by PScore. Normalized according to rank of proteins.	Protein-related
ESpritz-DisProt Score of IDR	Score of protein-level predicted IDR calculated by ESpritz-DisProt.	Protein-related
ESpritz-DisProt Score of IDR (Rank)	Score of protein-level predicted IDR calculated by ESpritz-DisProt. Normalized according to rank of proteins.	Protein-related
Hydropathy (localCIDER Score)	Protein-level hydropathy score calculated by localCIDER.	Protein-related
Hydropathy (localCIDER Rank)	Protein-level hydropathy score calculated by localCIDER. Normalized according to rank of proteins.	Protein-related
DeepCoil Score of Coiled-coil Domains	Score of coiled-coil domains in protein level calculated by DeepCoil.	Protein-related
SEG Score of Low-complexity Regions	Protain-level of low-complexity regions score calculated by SEG.	Protein-related
SEG Score of Low-complexity Regions (Rank)	Protain-level of low-complexity regions score calculated by SEG. Normalized according to rank of proteins.	Protein-related
Fraction of Charged Residues	Fraction of charged residues in protein-level.	Protein-related
Rank of Charged Residue Fraction	Fraction of charged residues in protein-level. Normalized according to rank of proteins.	Protein-related
Phase-separation propensity (PhaSePred SaPS-8fea Score)	Phase-sparation propensity calculated by 8-feature SaPS model.	Protein-related
Phase-separation propensity (PhaSePred PdPS-8fea Score)	Phase-sparation propensity calculated by 8-feature PdPS model.	Protein-related
Phase-separation propensity (PhaSePred SaPS-8fea Rank)	Phase-sparation propensity calculated by 8-feature SaPS model. Normalized according to rank of proteins.	Protein-related
Phase-separation propensity (PhaSePred PdPS-8fea Rank)	Phase-sparation propensity calculated by 8-feature PdPS model. Normalized according to rank of proteins.	Protein-related
Ka/Ks	Ka/Ks score for human and mouse proteins which is a ratio used to estimate the balance between neutral mutations, purifying selection, and beneficial mutations in protein-coding genes.	Protein-related
TM-align Score	TM-align score which reflects protein structure alignment between human and mouse proteins.	Protein-related
