## Supplementary_Table_S5 for "Biological Features Underlying Factor-Specific Predictability of Cross-Species Regulatory Occupancy"

### Sheet: raw_SupplementaryTableS5_TFs_us
Supplementary Table S5. Regulatory-factor groups used for training and testing the XGBoost classifiers with GroupKFold cross-validation.
Train or Test	Fold	TF list
train	1	AFF4,AR,ASCL1,BATF,BCL11B,BCL6,BRD2,BRD3,BRD4,CBFB,CBX3,CDK9,CEBPA,CEBPB,CHD4,CHD7,CTCF,CTNNB1,DMC1,DPF2,E2F1,E2F6,EGR1,ERG,ESR1,ETS1,EZH2,FLI1,FOS,FOXA1,FOXA2,FOXP3,GABPA,GATA1,GATA3,GATA6,HCFC1,HDAC1,HDAC2,HIF1A,HNF4A,IKZF1,JUN,JUNB,JUND,KLF1,KLF4,KLF5,MAFK,MAX,MAZ,MED1,MEF2A,MPHOSPH8,MITF,MXI1,MYC,MYCN,MYOD1,NANOG,NCOR1,NEUROD1,NFE2,NFIL3,NKX2-1,NOTCH1,NR1H4,NR2F2,NR3C1,ONECUT1,PAX6,POLR2A,POL…
train	2	AHR,AR,ASCL1,ATOH1,BATF,BCL11B,BCL6,BRD2,CBX3,CDK9,CEBPA,CEBPB,CHD4,CHD7,CREB1,CTCF,CTNNB1,DPF2,E2F1,E2F6,EGR1,EGR2,EP300,ERG,ESR1,ETS1,FLI1,FOS,FOXP3,GABPA,GATA1,GATA2,GATA3,GATA6,HDAC1,HDAC2,HIF1A,HNF4A,IKZF1,IRF4,ISL1,JUNB,JUND,KDM1A,KLF1,KLF4,KLF5,MAFK,MAFG,MED1,MEF2A,MEN1,MPHOSPH8,MITF,MYC,MYCN,MYOD1,NCOR1,NFE2,NFIL3,NIPBL,NKX2-1,NOTCH1,NR1H2,NR3C1,ONECUT1,PAX6,POLR3A,POU2AF1,POU2F2,POU5F1,P…
train	3	AFF4,AHR,ATOH1,BATF,BCL11B,BCL6,BRD2,BRD3,BRD4,CBFB,CEBPB,CHD4,CHD7,CREB1,DMC1,DPF2,E2F6,EGR1,EGR2,EP300,ESR1,EZH2,FLI1,FOS,FOXA1,FOXA2,GABPA,GATA1,GATA2,GATA3,HCFC1,HDAC1,HIF1A,IKZF1,IRF4,ISL1,JUN,JUNB,JUND,KDM1A,KLF5,MAFK,MAFG,MAX,MAZ,MED1,MEF2A,MEN1,MPHOSPH8,MXI1,MYC,NANOG,NCOR1,NEUROD1,NFIL3,NIPBL,NKX2-1,NOTCH1,NR1H2,NR1H4,NR2F2,NR3C1,PAX6,POLR2A,POLR3A,POU2AF1,POU2F2,POU5F1,PPARA,RAD21,RARA,…
train	4	AFF4,AHR,AR,ASCL1,ATOH1,BATF,BRD2,BRD3,BRD4,CBFB,CBX3,CDK9,CEBPA,CEBPB,CHD4,CREB1,CTCF,CTNNB1,DMC1,DPF2,E2F1,E2F6,EGR2,EP300,ERG,ETS1,EZH2,FLI1,FOXA1,FOXA2,FOXP3,GATA2,GATA3,GATA6,HCFC1,HDAC1,HDAC2,HIF1A,HNF4A,IRF4,ISL1,JUN,KDM1A,KLF1,KLF4,KLF5,MAFK,MAFG,MAX,MAZ,MEF2A,MEN1,MPHOSPH8,MITF,MXI1,MYC,MYCN,MYOD1,NANOG,NEUROD1,NFE2,NIPBL,NKX2-1,NOTCH1,NR1H2,NR1H4,NR2F2,ONECUT1,PAX6,POLR2A,POLR3A,POU2AF1…
train	5	AFF4,AHR,AR,ASCL1,ATOH1,BCL11B,BCL6,BRD3,BRD4,CBFB,CBX3,CDK9,CEBPA,CHD7,CREB1,CTCF,CTNNB1,DMC1,E2F1,EGR1,EGR2,EP300,ERG,ESR1,ETS1,EZH2,FOS,FOXA1,FOXA2,FOXP3,GABPA,GATA1,GATA2,GATA6,HCFC1,HDAC2,HNF4A,IKZF1,IRF4,ISL1,JUN,JUNB,JUND,KDM1A,KLF1,KLF4,MAFG,MAX,MAZ,MED1,MEN1,MITF,MXI1,MYCN,MYOD1,NANOG,NCOR1,NEUROD1,NFE2,NFIL3,NIPBL,NR1H2,NR1H4,NR2F2,NR3C1,ONECUT1,POLR2A,POU2F2,POU5F1,PPARG,RARA,RBBP5,REL…
test	1	AHR,ATOH1,CREB1,EGR2,EP300,GATA2,IRF4,ISL1,KDM1A,MAFG,MEN1,NIPBL,NR1H2,RARA,RUNX1,RXRA,SIN3A,SMARCA4,SMC3,SNAI2,SRC,TBX21,TCF12,VSX2
test	2	AFF4,BRD3,BRD4,CBFB,DMC1,EZH2,FOXA1,FOXA2,HCFC1,JUN,MAX,MAZ,MXI1,NANOG,NEUROD1,NR1H4,NR2F2,POLR2A,RELA,SMAD3,SMAD4,SP1,SUPT5H,TAF1,TP53
test	3	AR,ASCL1,CBX3,CDK9,CEBPA,CTCF,CTNNB1,E2F1,ERG,ETS1,FOXP3,GATA6,HDAC2,HNF4A,KLF1,KLF4,MITF,MYCN,MYOD1,NFE2,ONECUT1,PPARG,RBBP5,TBP,TBX3,TEAD4,WDR5
test	4	BCL11B,BCL6,CHD7,EGR1,ESR1,FOS,GABPA,GATA1,IKZF1,JUNB,JUND,MED1,NCOR1,NFIL3,NR3C1,POU2F2,POU5F1,RNF2,SIRT6,SMC1A,SPI1,STAT3,TAF3,TAL1,USF1,USF2,YAP1
test	5	BATF,BRD2,CEBPB,CHD4,DPF2,E2F6,FLI1,GATA3,HDAC1,HIF1A,KLF5,MAFK,MEF2A,MPHOSPH8,MYC,NKX2-1,NOTCH1,PAX6,POLR3A,POU2AF1,PPARA,RAD21,RBPJ,REST,RUNX2,SMARCA5,SOX2,STAT5A,STAT5B,SUZ12,TCF3,TET1,TFAP2C,TRIM28
