## Supplementary_Table_S9 for "Biological Features Underlying Factor-Specific Predictability of Cross-Species Regulatory Occupancy"

### Sheet: Sheet1
Supplementary Table S9. Paired human–mouse chromatin-accessibility and histone-modification datasets used as shared chromatin-context inputs for ChromTransfer-Reg.
	Human dataset							Mouse dataset
Context type	Dataset ID	Tissue_type	Cell_type	Cell_line	Peak_Number	Peak_file_source	Source_database_id	Dataset ID	Tissue_type	Cell_type	Cell_line	Peak_Number	Peak_file_source	Source_database_id
ATAC-seq	GSM1817207	Cranial	Neural crest cell		22339	CistromeDB	61496	GSM2371732	Cranial	Neural crest cell		45063	CistromeDB	65786
ATAC-seq	GSM1817204	Cranial	Neural crest cell		20706	CistromeDB	61493	GSM2371733	Cranial	Neural crest cell		34761	CistromeDB	65785
ATAC-seq	GSM1817203	Cranial	Neural crest cell		20821	CistromeDB	61492	GSM2458739	Cranial	Neural crest cell		34504	CistromeDB	65777
ATAC-seq	GSM1817205	Cranial	Neural crest cell		24938	CistromeDB	61494	GSM2458740	Cranial	Neural crest cell		40711	CistromeDB	65776
ATAC-seq	GSM2425099	Embryo	Embryonic Stem Cell	H7	37678	CistromeDB	80617	GSM1830114	Embryo	Embryonic Stem Cell	E14	78133	CistromeDB	61693
ATAC-seq	GSM2636203	Embryo	Embryonic Stem Cell		39145	CistromeDB	78853	GSM2259902	Embryo	Embryonic Stem Cell	JM8.N4	19758	CistromeDB	65300
ATAC-seq	GSM2386576	Embryo	Embryonic Stem Cell	H1	97096	CistromeDB	66047	GSM2259901	Embryo	Embryonic Stem Cell	E14	18471	CistromeDB	65301
ATAC-seq	GSM2386577	Embryo	Embryonic Stem Cell	H1	77785	CistromeDB	66046	GSM2267966	Embryo	Embryonic Stem Cell	E14	21593	CistromeDB	66070
ATAC-seq	GSM2636202	Embryo	Embryonic Stem Cell		28770	CistromeDB	78852	GSM2267967	Embryo	Embryonic Stem Cell	E14	80059	CistromeDB	66069
ATAC-seq	GSM2636204	Embryo	Embryonic Stem Cell		12858	CistromeDB	78854	GSM2341271	Embryo	Embryonic Stem Cell	ZhBTc4	34325	CistromeDB	65831
ATAC-seq	GSM2365857	Lung	T Lymphocyte		26897	CistromeDB	66187	GSM2109480	Lung	T Lymphocyte		7629	CistromeDB	65229
ATAC-seq	GSM1565735		Dendritic Cell		64591	CistromeDB	59683	GSM2211665	Bone Marrow	Dendritic Cell		114639	CistromeDB	61804
ATAC-seq	GSM2243038		Dendritic Cell		86291	CistromeDB	65305	GSM2211663	Bone Marrow	Dendritic Cell		114321	CistromeDB	61802
ATAC-seq	GSM2544222	Blood	Macrophage	THP-1	67029	CistromeDB	65806	GSM2559686	Peritoneum	Macrophage		43332	CistromeDB	79730
ATAC-seq	GSM2083769	Blood	Macrophage		16028	CistromeDB	66158	GSM2867758	Bone Marrow	Macrophage		28916	CistromeDB	80786
ATAC-seq	GSM2083767	Blood	Macrophage		17623	CistromeDB	66160	GSM2867756	Bone Marrow	Macrophage		32054	CistromeDB	80788
ATAC-seq	GSM2083847	Blood	Macrophage		27424	CistromeDB	66080	GSM2867757	Bone Marrow	Macrophage		19516	CistromeDB	80789
ATAC-seq	GSM2083833	Blood	Macrophage		24855	CistromeDB	66094	GSM2845673	Bone Marrow	Macrophage		29571	CistromeDB	78786
ATAC-seq	GSM2083774	Blood	Macrophage		23543	CistromeDB	66153	GSM2867755	Bone Marrow	Macrophage		29571	CistromeDB	79148
ATAC-seq	GSM2083757	Blood	Macrophage		15284	CistromeDB	66170	GSM2867754	Bone Marrow	Macrophage		4208	CistromeDB	80790
ATAC-seq	GSM2359978	Blood	Macrophage		13282	CistromeDB	65880	GSM2845671	Bone Marrow	Macrophage		36686	CistromeDB	78784
ATAC-seq	GSM2083760	Blood	Macrophage		19906	CistromeDB	66167	GSM2845672	Bone Marrow	Macrophage		37980	CistromeDB	78787
ATAC-seq	GSM2322575	Blood	Macrophage		12482	CistromeDB	66075	GSM2845670	Bone Marrow	Macrophage		41100	CistromeDB	78785
ATAC-seq	GSM2359979	Blood	Macrophage		20996	CistromeDB	65879	GSM2867759	Bone Marrow	Macrophage		53997	CistromeDB	80787
ATAC-seq	GSM2322574	Blood	Macrophage		16631	CistromeDB	66076	GSM2080021	Bone Marrow	Macrophage		51391	CistromeDB	78189
ATAC-seq	GSM2083777	Blood	Macrophage		24825	CistromeDB	66150	GSM2080020	Bone Marrow	Macrophage		47004	CistromeDB	78190
ATAC-seq	GSM2083781	Blood	Macrophage		23321	CistromeDB	66146	GSM2080022	Bone Marrow	Macrophage		52733	CistromeDB	78188
ATAC-seq	GSM2083776	Blood	Macrophage		30560	CistromeDB	66151	GSM2344444	Bone Marrow	Macrophage		107156	CistromeDB	65818
ATAC-seq	GSM2083826	Blood	Monocyte		32098	CistromeDB	66101	GSM1463174	Blood	Monocyte		24846	CistromeDB	59644
ATAC-seq	GSM2679893	Blood	Monocyte		70237	CistromeDB	79495	GSM2692281	Blood	Monocyte		34676	CistromeDB	78003
ATAC-seq	GSM2065333		Neuron		61366	CistromeDB	61673	GSM1541964	Brain	Neuron		104684	CistromeDB	59755
ATAC-seq	GSM2065328		Neuron		60938	CistromeDB	61668	GSM1541965	Brain	Neuron		101019	CistromeDB	59756
ATAC-seq	GSM2065332		Neuron		66481	CistromeDB	61672	GSM1541968	Brain	Neuron		47093	CistromeDB	59759
ATAC-seq	GSM2065329		Neuron		69998	CistromeDB	61669	GSM2098389		Neuron		20503	CistromeDB	65447
ATAC-seq	GSM2065331		Neuron		68500	CistromeDB	61671	GSM2098390		Neuron		29902	CistromeDB	65446
ATAC-seq	GSM2065330		Neuron		73341	CistromeDB	61670	GSM2098391		Neuron		26827	CistromeDB	65445
ATAC-seq	GSM1662260	Corneal Epithelium	Fibroblast		57320	CistromeDB	61665	GSM2701947	Embryo	Fibroblast	MEF	64131	CistromeDB	79908
ATAC-seq	GSM2365854	Peripheral Blood	CD8 T cell		38480	CistromeDB	66190	GSM2386049	Peripheral Blood	CD8+ T cell		48032	CistromeDB	65481
ATAC-seq	GSM2898847	iPSC	Cardiomyocyte		165167	CistromeDB	79716	GSM2525598	Heart	Cardiomyocyte		7082	CistromeDB	80370
ATAC-seq	GSM2394392	Embryo	Endothelial Cell		44615	CistromeDB	80158	GSM2431692	Embryo	Endothelial Cell		23063	CistromeDB	78820
ATAC-seq	GSM2035705		Hematopoietic Cell		31685	CistromeDB	61682	GSM2371315	Embryo	Hematopoietic Cell		12875	CistromeDB	79471
ATAC-seq	GSM2285598		CD4+ T cell		16974	CistromeDB	66010	GSM4609808	Spleen	CD4+ T cells		50572	ChIP-Atlas	SRX8525388
ATAC-seq	GSM2285590		CD4+ T cell		17905	CistromeDB	66018	GSM4609809	Spleen	CD4+ T cells		48187	ChIP-Atlas	SRX8525389
ATAC-seq	GSM2285593		CD4+ T cell		17679	CistromeDB	66015	GSM4609810	Spleen	CD4+ T cells		43742	ChIP-Atlas	SRX8525390
ATAC-seq	GSM2285592		CD4+ T cell		23470	CistromeDB	66016	GSM4609814	Spleen	CD4+ T cells		68186	ChIP-Atlas	SRX8525394
ATAC-seq	GSM2285582		CD4+ T cell		22491	CistromeDB	66025	GSM4609816	Spleen	CD4+ T cells		51971	ChIP-Atlas	SRX8525396
ATAC-seq	GSM2285572		CD4+ T cell		25442	CistromeDB	66034	GSM4261098	Spleen	CD4+ T cells		17880	ChIP-Atlas	SRX7545762
ATAC-seq	GSM2285584		CD4+ T cell		22782	CistromeDB	66024	GSM4261099	Spleen	CD4+ T cells		17873	ChIP-Atlas	SRX7545763
ATAC-seq	GSM1484790		CD4+ T cell		22782	CistromeDB	59704	GSM4261100	Spleen	CD4+ T cells		18762	ChIP-Atlas	SRX7545764
ATAC-seq	GSM1484788		CD4+ T cell		25442	CistromeDB	59702	GSM4261101	Spleen	CD4+ T cells		20046	ChIP-Atlas	SRX7545765
ATAC-seq	GSM1484789		CD4+ T cell		22491	CistromeDB	59703	GSM4261102	Spleen	CD4+ T cells		14142	ChIP-Atlas	SRX7545766
ATAC-seq	GSM1484829		CD4+ T cell		16974	CistromeDB	59743	GSM4261103	Spleen	CD4+ T cells		16170	ChIP-Atlas	SRX7545767
ATAC-seq	GSM1484825		CD4+ T cell		17679	CistromeDB	59739	GSM1463175		T CD4+ cells		37231	CistromeDB	59645
ATAC-seq	GSM2306490		Naïve T cell		18977	CistromeDB	65925	GSM2308856		naive T cells		29951	CistromeDB	65320
ATAC-seq	GSM2306489		Naïve T cell		23182	CistromeDB	65926	GSM2308857		naive T cells		36694	CistromeDB	65319
DNase-seq	ENCSR405TXU_2		Adipocyte		85727	CistromeDB	62380	ENCSR998KYQ_2		Adipocyte		63757	CistromeDB	62491
DNase-seq	GSM1014536	Mammary Gland	Epithelium	T47D	201484	CistromeDB	40948	GSM1123948	Mammary Gland	Epithelium	7438 cells	38516	CistromeDB	40781
DNase-seq	GSM489278	Blood	B Lymphocyte	GM12878	26683	CistromeDB	6713	GSM1014167	Blood	B Lymphocyte	A20	70807	CistromeDB	45089
DNase-seq	GSM816654	Bone	Osteoblast		72524	CistromeDB	7922	GSM1328462	Bone	Osteoblast	MC3T3-E1	69162	CistromeDB	53122
DNase-seq	GSM817166	Blood	T Lymphocyte	CD4 Primary Cells	40609	CistromeDB	40860	GSM1014148	Blood	T Lymphocyte	TReg	58610	CistromeDB	45132
DNase-seq	GSM878616	Embryo	Embryonic Stem Cell	H1	117201	CistromeDB	40711	GSM1003830	Embryo	Embryonic Stem Cell	ES-CJ7	168469	CistromeDB	40546
DNase-seq	GSM623516	Bone Marrow	Erythroblast	K562	92009	CistromeDB	35743	GSM1003824	Bone Marrow	Erythroblast	MEL	125144	CistromeDB	40556
DNase-seq	GSM2214071		Fibroblast	7250	13660	CistromeDB	78221	GSM1014177	Embryo	Fibroblast	NIH-3T3	92664	CistromeDB	45122
DNase-seq	GSM748509	Liver	Epithelium	HepG2	71379	CistromeDB	33596	GSM1014195	Liver	Epithelium		144712	CistromeDB	45114
DNase-seq	GSM906380	Embryo	Embryonic Stem Cell	H1	124956	CistromeDB	40786	ENCSR172RHR_2	Embryo			122708	CistromeDB	62411
DNase-seq	GSM817215	Embryo	Embryonic Stem Cell	H1	160923	CistromeDB	40513	ENCSR172RHR_1	Embryo			178270	CistromeDB	62410
DNase-seq	ENCSR705CNJ_2	Heart			200529	CistromeDB	62398	ENCSR005WPU_1	Heart			22598	CistromeDB	62515
DNase-seq	ENCSR749BWV_2	Heart			144354	CistromeDB	64393	ENCSR005WPU_2	Heart			61008	CistromeDB	62516
DNase-seq	ENCSR768OLL_1	Kidney			142969	CistromeDB	64447	ENCSR066DPD_2	Kidney			83381	CistromeDB	62622
DNase-seq	ENCSR066WZJ_1	Kidney			65604	CistromeDB	62625	ENCSR066DPD_1	Kidney			108939	CistromeDB	62621
DNase-seq	ENCSR532CRI_1	Limb			16240	CistromeDB	63817	ENCSR661HDP_2	Limb			115553	CistromeDB	62433
DNase-seq	ENCSR532CRI_2	Limb			91074	CistromeDB	63818	ENCSR661HDP_1	Limb			117432	CistromeDB	62432
DNase-seq	ENCSR818JGZ_2	Limb			57201	CistromeDB	64578	ENCSR636NXY_1	Limb			144150	CistromeDB	62430
DNase-seq	ENCSR818JGZ_1	Limb			88370	CistromeDB	64577	ENCSR636NXY_2	Limb			96297	CistromeDB	62431
DNase-seq	GSM748507	Liver	Epithelium	HepG2	47781	CistromeDB	33603	GSM1032644	Liver	Epithelium		92364	CistromeDB	47031
DNase-seq	GSM816662	Liver	Epithelium	HepG2	99571	CistromeDB	40772	ENCSR216UMD_1	Liver			61661	CistromeDB	63005
DNase-seq	ENCSR627NIF_1	Lung			50156	CistromeDB	62479	ENCSR094XAY_1	Lung			58743	CistromeDB	62688
DNase-seq	ENCSR582IPV_2	Lung			80631	CistromeDB	63965	ENCSR094XAY_2	Lung			71799	CistromeDB	62689
DNase-seq	ENCSR582IPV_1	Lung			136663	CistromeDB	63964	ENCSR742DUR	Lung			235454	CistromeDB	62438
DNase-seq	ENCSR706IDL_1	Midbrain			43562	CistromeDB	62481	ENCSR292QBA_1	Midbrain			99827	CistromeDB	62416
DNase-seq	ENCSR706IDL_2	Midbrain			43562	CistromeDB	62482	ENCSR367FCW_1	Midbrain			103250	CistromeDB	62424
DNase-seq	ENCSR621ENC_2	Retina			111481	CistromeDB	64056	ENCSR488VEQ_2	Retina			119772	CistromeDB	62429
DNase-seq	ENCSR621ENC_3	Retina			132540	CistromeDB	64057	ENCSR488VEQ_1	Retina			58183	CistromeDB	62428
DNase-seq	GSM701492	Spleen	B Lymphocyte	CD19 Primary Cells	54728	CistromeDB	3139	GSM1064516	Spleen	B Lymphocyte		17896	CistromeDB	32918
DNase-seq	ENCSR095GWE_1	Stomach			18207	CistromeDB	62694	ENCSR969OPE_1	Stomach			36485	CistromeDB	64992
DNase-seq	ENCSR095GWE_2	Stomach			82916	CistromeDB	62695	ENCSR969OPE_2	Stomach			45836	CistromeDB	64993
DNase-seq	ENCSR405TXU_1		Adipocyte		239690	CistromeDB	62379	ENCSR998KYQ_4		Adipocyte		73245	CistromeDB	62493
DNase-seq	ENCSR943SYS_2	Embryo	Embryonic Stem Cell		73393	CistromeDB	64906	ENCSR964VDK_2	Embryo	Embryonic Stem Cell		50697	CistromeDB	64967
DNase-seq	ENCSR754LIN_1	Embryo	Embryonic Stem Cell		103980	CistromeDB	64407	ENCSR964VDK_1	Embryo	Embryonic Stem Cell		40661	CistromeDB	64966
FAIRE-seq	GSM602298	Embryo	Embryonic Stem Cell	H9	11402	CistromeDB	32984	GSM1355162	Embryo	Embryonic Stem Cell		13287	CistromeDB	48495
H2AZ	GSM807391	Embryo	Embryonic Stem Cell	H9	133338	CistromeDB	6456	GSM849928	Embryo	Embryonic Stem Cell	CMT1	16244	CistromeDB	37754
H2AZ	GSM971337	Blood	B cells		20089	ChIP-Atlas	SRX170350	GSM1180113	Blood	in vitro activated B cells		90321	ChIP-Atlas	SRX317636
H3K27ac	ENCSR566DVZ_1	Embryo	Embryonic Stem Cell		16609	CistromeDB	63929	GSM2417096	Embryo	Embryonic Stem Cell		51886	CistromeDB	66646
H3K27ac	ENCSR566DVZ_3	Embryo	Embryonic Stem Cell		23333	CistromeDB	63931	GSM1437464	Embryo	Embryonic Stem Cell		116678	CistromeDB	54528
H3K27ac	GSM1027287	Blood	B Lymphocyte		36274	CistromeDB	37697	GSM2123236	Bone Marrow	pre-B cells		5851	CistromeDB	62097
H3K27ac	GSM1112808	Liver	Epithelium		54450	CistromeDB	38258	GSM982810	Liver	Epithelium		44936	CistromeDB	38868
H3K27ac	GSM1112809	Liver	Epithelium		62640	CistromeDB	38260	GSM982809	Liver	Epithelium		35175	CistromeDB	38876
H3K27ac	GSM1112811	Brain	post mortem brain		51232	CistromeDB	38241	GSM2346441	Brain	Fore Brain		64339	CistromeDB	66636
H3K27ac	GSM1112825	Embryo	Embryonic Stem Cell	HUES64	55231	CistromeDB	38257	GSM1915952	Embryo	Embryonic Stem Cell		18831	CistromeDB	59087
H3K27ac	GSM1164223	Blood	Lymphoblastoid	GM18505	64992	CistromeDB	41668	GSM1000117	Blood	Lymphoblastoid	CH12	25844	CistromeDB	46540
H3K27ac	GSM1406311	Blood	Macrophage		29127	CistromeDB	49055	GSM1533890		Macrophage		53721	ChIP-Atlas	SRX746976
H3K27ac	GSM1406314	Blood	Macrophage		15337	CistromeDB	49058	GSM2522459	Bone Marrow	Macrophage		25947	ChIP-Atlas	SRX2613946
H3K27ac	GSM1521735		Neural Progenitor Cell		61622	CistromeDB	49922	GSM1603409		Neural Progenitor Cell		34202	CistromeDB	55252
H3K27ac	GSM1527681		Th2		86222	CistromeDB	62341	GSM1620002		Th2		30437	CistromeDB	88186
H3K27ac	GSM1565794	Bone Marrow	Dendritic Cell		63941	CistromeDB	53571	GSM1887719		Dendritic Cell		34548	CistromeDB	61958
H3K27ac	GSM1571907	Embryo	Embryonic Stem Cell	ICM-derived WIS2	72966	CistromeDB	50913	GSM2636046	Embryo	Embryonic Stem Cell	V6.5	51522	CistromeDB	86338
H3K27ac	GSM1587893		Myeloid Cell	MOLM-14	31993	CistromeDB	56345	GSM1545744		Myeloid Cell	X18.1.1 AML	38300	CistromeDB	54718
H3K27ac	GSM1589470	Mammary Gland	basal-like breast cancer	MDA-MB-468	37992	CistromeDB	52032	GSM2427761	Mammary Gland	Epithelium	NMuMG	34669	CistromeDB	86253
H3K27ac	GSM1633870	Peripheral Blood	Neutrophil cell		23438	CistromeDB	53785	GSM2445204		Neutrophil cell		42085	CistromeDB	66821
H3K27ac	GSM1645725		primary human neonatal keratinocytes		117253	CistromeDB	58200	GSM2310123		Keratinocyte	MK2	52285	CistromeDB	67146
H3K27ac	GSM1817151	Cranial	Neural crest cell		55806	CistromeDB	56797	GSM2371720	Cranial	Neural crest cell		55285	CistromeDB	67120
H3K27ac	GSM2151906	Skin	primary dermal fibroblasts		118159	CistromeDB	81702	GSM1002449	Skin	Dermal Fibroblasts		59211	CistromeDB	39763
H3K27ac	GSM2280005		Cardiomyocyte		27039	ChIP-Atlas	SRX2023736	GSM2108809		Cardiomyocyte	P19CL6	29802	CistromeDB	62087
H3K27ac	GSM2281640		adult T-cell leukemia/lymphoma (ATL)	TL-Om1	69767	CistromeDB	83974	GSM1615136		T lymphoblastic leukemia/lymphoma		34267	CistromeDB	56423
H3K27ac	GSM2281658		Primary leukemia cells		36404	CistromeDB	88108	GSM2907011		Leukemia Cell	MLL-AF9	46209	CistromeDB	84112
H3K27ac	GSM2301920	Mammary	Epithelium		27465	CistromeDB	84759	GSM2585312	Mammary	Epithelium		67080	CistromeDB	85370
H3K27ac	GSM2550233	Cardiac	Progenitor Cells		87263	CistromeDB	81578	GSM2702900		hematopoietic progenitor cells	HPC-7	26829	CistromeDB	83681
H3K27ac	GSM2695649	Blood	Macrophage		43080	CistromeDB	81259	GSM2845609	Bone Marrow	bone marrow-derived macrophages		46786	CistromeDB	85992
H3K27ac	GSM997249	Embryo	Embryonic Stem Cell	HUES64	60353	CistromeDB	36418	GSM970221	Embryo	Embryonic Stem Cell	E36	43335	CistromeDB	43986
H3K27me3	GSM537648	Embryo	Embryonic Stem Cell		5229	CistromeDB	1509	GSM590114	Embryo	Embryonic Stem Cell		9208	CistromeDB	9070
H3K27me3	GSM950851		Leukemia Cell	UKE-1	11163	CistromeDB	36781	GSM1557060		Leukemia Cell		17483	CistromeDB	56305
H3K27me3	GSM1571908	Embryo	Embryonic Stem Cell	CM-derived WIS2	2323	CistromeDB	50914	GSM1954958	Embryo	Embryonic Stem Cell		3873	ChIP-Atlas	SRX1452790
H3K27me3	GSM466734	Embryo	Embryonic Stem Cell	H1	20693	CistromeDB	874	GSM1467608	Embryo	Embryonic Stem Cell		764	CistromeDB	52340
H3K27me3	GSM772750	Embryo	Embryonic Stem Cell	HUES64	15063	CistromeDB	6631	GSM1437465	Embryo	Embryonic Stem Cell		19767	CistromeDB	54529
H3K36me3	GSM669892	Embryo	Embryonic Stem Cell	HUES6	18852	CistromeDB	1711	GSM850472	Embryo	Embryonic Stem Cell	OS25	7324	CistromeDB	5601
H3K36me3	GSM997226	Blood	CD4+ T cell		21167	CistromeDB	36456	GSM836119	spleen and lymph nodes	primary CD4+ T cells		2250	CistromeDB	5815
H3K36me3	GSM1233876	Blood	Lymphoblastoid	GM10847	11726	CistromeDB	42262	GSM946530	Blood	Lymphoblastoid	CH12	78369	CistromeDB	46533
H3K36me3	GSM945211	Liver	Epithelium	HepG2	8398	CistromeDB	45301	GSM826722	Liver	Liver		20588	CistromeDB	8612
H3K36me3	GSM733721	Bone	Osteoblast		9772	CistromeDB	45527	GSM1027506	Bone	Osteoblast	MC3T3-E1	7397	CistromeDB	44078
H3K36me3	GSM466737	Embryo	Embryonic Stem Cell	H1	34772	CistromeDB	883	GSM1219884	Embryo	Embryonic Stem Cell	TBV2	12909	CistromeDB	34403
H3K4me1	GSM610328	Blood	acute megakaryoblastic leukemia	CMK	95409	CistromeDB	382	GSM946525	Blood	Megakaryocyte		145246	CistromeDB	46603
H3K4me1	GSM621418	Adipose	Adipocyte	ADMSC	186033	CistromeDB	3676	GSM2433314	Adipose	Adipocyte		45124	CistromeDB	73442
H3K4me1	GSM1233878	Blood	Lymphoblastoid	GM10847	99098	CistromeDB	42264	GSM946546	Blood	Lymphoblastoid	CH12	183105	CistromeDB	46535
H3K4me1	GSM733704	Bone	Osteoblast		157102	CistromeDB	45520	GSM1027502	Bone	Osteoblast	MC3T3-E1	139709	CistromeDB	44076
H3K4me1	GSM1519150		Burkitt's lymphoma	Ramos	76992	CistromeDB	50515	GSM1863160		B Lymphocyte	C10	66918	CistromeDB	72818
H3K4me1	GSM1633875	Peripheral Blood	Neutrophil cell		21265	CistromeDB	53790	GSM2445206		Neutrophil cell		30187	CistromeDB	73218
H3K4me1	GSM669954	Embryo	Embryonic Stem Cell		86655	CistromeDB	1705	GSM594581	Embryo	Embryonic Stem Cell		15058	ChIP-Atlas	SRX027334
H3K4me1	GSM1565811	Bone Marrow	Monocyte-derived dendritic cells		80507	CistromeDB	53588	GSM1384936		Common dendritic cell progenitor (CDP)		93529	CistromeDB	51130
H3K4me2	ENCSR821IAK_1		Neuron		84815	CistromeDB	64592	GSM1629379		Neuron		14029	CistromeDB	52898
H3K4me2	GSM2409791	Blood	Hematopoietic Stem Cell		69303	CistromeDB	75101	GSM1441302	Blood	Short Term Hematopoietic Stem Cell		48338	CistromeDB	49381
H3K4me2	GSM1846179	Blood	Granulocyte		58112	CistromeDB	75075	GSM1441309	Blood	Granulocyte		35996	CistromeDB	49388
H3K4me2	GSM602261	Embryo	Embryonic Stem Cell	H1	84834	CistromeDB	896	GSM2417084		Embryonic Stem Cell		156333	CistromeDB	73650
H3K4me3	ENCSR344TLI_1	Liver			33100	CistromeDB	63339	ENCSR471SJG_1	Liver			25391	CistromeDB	63658
H3K4me3	ENCSR661MUS_1		Neural Progenitor Cell		31865	CistromeDB	64157	GSM1175117		Neural Progenitor Cell		34354	CistromeDB	33270
H3K4me3	ENCSR795VEN_1	Liver			38485	CistromeDB	64539	ENCSR471SJG_2	Liver			27225	CistromeDB	63659
H3K4me3	GSM1003506	Bone	Osteoblast		70062	CistromeDB	45522	GSM1027504	Bone	Osteoblast		7368	CistromeDB	44077
H3K4me3	GSM1013151	Embryo	Embryonic Stem Cell	H1	29860	CistromeDB	36954	GSM307147	Embryo	Embryonic Stem Cell	V6.5	26781	CistromeDB	2836
H3K4me3	GSM1164214	Blood	Lymphoblastoid	GM18507	37182	CistromeDB	41659	GSM946528	Blood	Lymphoblastoid	CH12	25634	CistromeDB	46534
H3K4me3	GSM1220298	Liver	Epithelium		38485	CistromeDB	42121	GSM982794	Liver	Epithelium		11089	CistromeDB	37776
H3K4me3	GSM1406309	Blood	Macrophage		38008	CistromeDB	49053	GSM2601598	Bone Marrow	Macrophage		29142	CistromeDB	81814
H3K4me3	GSM1406312	Blood	Macrophage		38017	ChIP-Atlas	SRX581550	GSM2601569	Bone Marrow	Macrophage		18740	ChIP-Atlas	SRX2787182
H3K4me3	GSM1513912	Brain	Neural Stem Cell		19742	CistromeDB	56218	GSM1100708	Brain	subventricular zone neural stem cells	H1	29743	CistromeDB	32932
H3K4me3	GSM1565798	Bone Marrow	Dendritic Cell		40186	CistromeDB	53575	GSM1463322		Dendritic Cell		29287	CistromeDB	51261
H3K4me3	GSM1571910	Embryo	Embryonic Stem Cell	WIS2	24643	CistromeDB	50916	GSM1954949	Embryo	Embryonic Stem Cell		27363	CistromeDB	59330
H3K4me3	GSM1888683		Memory CD4 T-cells		11574	CistromeDB	69018	GSM1419278		Naïve CD4+ T cells		28736	CistromeDB	53176
H3K4me3	GSM1888707		Memory CD4 T-cells		32726	CistromeDB	68994	GSM1419274		Naïve CD4+ T cells		26249	CistromeDB	53172
H3K4me3	GSM1961542	Spleen And Lymph Node	CCR5+ memory Th1 cells		27773	CistromeDB	69876	GSM1961538	Spleen And Lymph Node	In vitro differentiated Th1 cells		26598	CistromeDB	69848
H3K4me3	GSM2262936	Blood	Monocyte		31718	ChIP-Atlas	SRX2004203	GSM1441326	Blood	Monocyte		22839	CistromeDB	49405
H3K4me3	GSM2279987		iPS-derived cardiomyocytes		19464	CistromeDB	72941	GSM1163121		Cardiomyocyte		47519	CistromeDB	33413
H3K4me3	GSM409308	Embryo	Embryonic Stem Cell	H1	31587	CistromeDB	909	GSM307148	Embryo	Embryonic Stem Cell	V6.5	29757	CistromeDB	2835
H3K4me3	GSM410808	Embryo	Embryonic Stem Cell	H1	23564	CistromeDB	905	GSM307618	Embryo	Embryonic Stem Cell	V6.5	24494	CistromeDB	3923
H3K4me3	GSM469971	Embryo	Embryonic Stem Cell	H1	29006	CistromeDB	908	GSM307149	Embryo	Embryonic Stem Cell	V6.5	31039	CistromeDB	2834
H3K4me3	GSM537665	Embryo	Embryonic Stem Cell	hES I3	49427	CistromeDB	1514	GSM307605	Embryo	Embryonic Stem Cell		21684	CistromeDB	3926
H3K4me3	GSM605315	Embryo	Embryonic Stem Cell	H1	43378	CistromeDB	900	GSM1842759	Embryo	Embryonic Stem Cell	KH2	26636	CistromeDB	56001
H3K4me3	GSM605316	Embryo	Embryonic Stem Cell	H9	39705	CistromeDB	1046	GSM1842760	Embryo	Embryonic Stem Cell	KH2	16946	CistromeDB	56002
H3K4me3	GSM669889	Embryo	Embryonic Stem Cell	HUES6	51258	CistromeDB	1715	GSM397402	Embryo	Embryonic Stem Cell		14011	CistromeDB	2982
H3K4me3	GSM669893	Embryo	Embryonic Stem Cell	HUES6	63335	CistromeDB	1714	GSM1467582	Embryo	Embryonic Stem Cell		34108	CistromeDB	52320
H3K4me3	GSM669936	Embryo	Embryonic Stem Cell	HUES48	45149	CistromeDB	1706	GSM1467581	Embryo	Embryonic Stem Cell		26069	CistromeDB	52319
H3K4me3	GSM811205	Mammary Gland	breast cancer cells	H3396	25703	CistromeDB	5536	GSM2453244	Mammary gland	Epithelium	C127	19341	CistromeDB	86380
H3K4me3	GSM945214	Skeletal Muscle	skeletal muscle cells	SKMC	36543	CistromeDB	45544	GSM2563454	limb muscle	primary myoblasts		19695	CistromeDB	84288
H3K4me3	GSM950850		Leukemia Cell	UKE-1	90695	CistromeDB	36784	GSM2907009		Leukemia Cell	MLL-AF9	20603	CistromeDB	88234
H3K4me3	GSM569085		Thymocyte	Jurkat E6-1	18211	CistromeDB	1941	GSM2418369		Thymocyte		17086	CistromeDB	81254
H3K4me3	GSM621675	Liver	Hepatocyte		37557	CistromeDB	3875	GSM1087088	Liver	Hepatocyte		16943	CistromeDB	34598
H3K4me3	GSM868997	Liver	Epithelium	HepG2	30014	CistromeDB	35922	GSM1390709	Liver	Epithelium		25309	CistromeDB	48863
H3K56ac	GSM667628	Embryo	Embryonic Stem Cell	H9	4282	CistromeDB	1050	GSM1148636	Embryo	Embryonic Stem Cell	E14Tg2a	12760	CistromeDB	34385
H3K79me2	GSM667630	Embryo	Embryonic Stem Cell	H9	6695	CistromeDB	1054	GSM1893967	Embryo	Embryonic Stem Cell	KH2	8099	CistromeDB	70904
H3K79me2	GSM733641	Liver	Epithelium	HepG2	27894	CistromeDB	45292	GSM1000152	Liver	Liver		23700	CistromeDB	46595
H3K79me2	GSM874991	Embryo	Fibroblasts differentiated from H1 ES cells		69626	CistromeDB	8507	GSM555115	Embryo	embryonic fibroblasts		22021	CistromeDB	5758
H3K79me2	GSM721211	Bone Marrow	Leukemic Blast Cell		20339	CistromeDB	3936	GSM1055772	Bone Marrow	Leukemic Blast Cell	MLL-AF6	5859	CistromeDB	34036
H3K9ac	GSM605324	Embryo	Embryonic Stem Cell	H9	28388	CistromeDB	1056	GSM775313	Embryo	Embryonic Stem Cell	E14	17954	CistromeDB	33706
H3K9ac	GSM1831418	Bone Marrow	AML cell		27015	CistromeDB	70008	GSM1831410	Bone Marrow	AML cell		7861	CistromeDB	69989
H3K9ac	ENCSR531QHM_2		Neuron		33199	CistromeDB	63816	GSM1939075		Neuron	hippocampal CA1	19886	CistromeDB	59187
H3K9ac	GSM1631887		ES cell–derived neural progenitor cells		29744	CistromeDB	52949	GSM1516099		ES-derived neural progenitor cells		1154	CistromeDB	72738
H3K9ac	GSM621630	Liver	Hepatocyte		20436	CistromeDB	3993	GSM647036	Liver	Hepatocyte		18633	CistromeDB	3959
H3K9ac	GSM537685	Embryo	Embryonic Stem Cell	H1	15528	CistromeDB	918	GSM2417092		Embryonic Stem Cell		95564	CistromeDB	73642
H3K9K14ac	GSM2316344	Retina			27311	CistromeDB	77335	GSM2319478	Retina	Rod		22616	CistromeDB	77347
H3K9me2	GSM5669229	Pluripotent stem cell	ES cells		1223	ChIP-Atlas	SRX12964972	GSM2582411	Embryo	Embryonic Stem Cell	TT2	333	ChIP-Atlas	SRX2744985
H3K9me3	GSM669894	Embryo	Embryonic Stem Cell	HUES6	32998	CistromeDB	1717	GSM459278	Embryo	Embryonic Stem Cell	V6.5	1196	CistromeDB	2844
H3K9me3	GSM428291	Embryo	Embryonic Stem Cell	H1	35002	CistromeDB	928	GSM1551525	Embryo	Embryonic Stem Cell	TT2	6902	CistromeDB	50825
H3K9me3	GSM667633	Embryo	Embryonic Stem Cell	H9	5187	CistromeDB	1057	GSM2417112	Embryo	Embryonic Stem Cell		30881	ChIP-Atlas	SRX2396403
H3K9me3	GSM1565799	Bone Marrow	Monocyte-derived dendritic cells		1287	CistromeDB	53576	GSM1384944		Common dendritic cell progenitor		60126	CistromeDB	57710
H3ac	GSM867103	Embryo	Embryonic Stem Cell	H1	18730	CistromeDB	52075	GSM2165939	Embryo	Embryonic Stem Cell	E14	30238	CistromeDB	74250
H4K20me3	GSM733687	Pluripotent stem cell	Embryonic Stem Cell	H1	818	ChIP-Atlas	SRX067438	GSM656527	Embryo	Embryonic Stem Cell	V6.5	10198	CistromeDB	2847
H4K5ac	ENCSR554TZE	Embryo	Embryonic Stem Cell	H9	9054	ENCODE	bwENCFF824EPH_peakENCFF119CLW	GSM4303821	Pluripotent stem cell	ES cells	J1	1129	ChIP-Atlas	SRX7699783
H4K5ac	ENCSR675FLJ	Embryo	Embryonic Stem Cell	H1	51478	ENCODE	bwENCFF648KXC_peakENCFF097DDN	GSM5905475	Pluripotent stem cell	ES cells	V6.5	5867	ChIP-Atlas	SRX14210156
